# Uncontrolled CD21^low^ age-associated and B1 B cell accumulation caused by failure of an EGR2/3 tolerance checkpoint

**DOI:** 10.1101/2021.07.01.450650

**Authors:** Etienne Masle-Farquhar, Timothy J. Peters, Lisa A. Miosge, Ian A. Parish, Christoph Weigel, Christopher C. Oakes, Joanne H. Reed, Christopher C. Goodnow

**Author notes:** Equal senior authors (Joanne H. Reed, Christopher C. Goodnow).

## Abstract

CD21^low^ age-associated or atypical memory B cells, enriched for autoantibodies and poised for plasma cell differentiation, accumulate in large numbers in chronic infections, autoimmune disease and immunodeficiency, posing the question of what checkpoints normally oppose their excessive accumulation. Here, we reveal a critical role for the calcium-NFAT-regulated transcription factors EGR2 and EGR3. In the absence of EGR2 and EGR3 within B cells, CD21^low^ and B1 B cells accumulate and circulate in young mice in numbers 10-20 times greater than normal, over-express a large set of EGR2 ChIP-seq target genes including known drivers of plasma cell differentiation and under-express drivers of follicular germinal centers. Most follicular B cells constitutively express *Egr2* proportionally to surface IgM down-regulation by self-antigens, and EGR2/3 deficiency abolishes this characteristic anergy response. These results define a key transcriptional checkpoint repressing CD21^low^ B cell formation and inform how *NFATC1* or *EGR2* mutations promote B1 cell-derived chronic lymphocytic leukemias.
