## Supplemental Table 1 for "Uncontrolled CD21^low^ age-associated and B1 B cell accumulation caused by failure of an EGR2/3 tolerance checkpoint"

NAME	PROBE	GENE SYMBOL	GENE_TITLE	RANK IN GENE LIST	RANK METRIC SCORE	RUNNING ES	CORE ENRICHMENT
row_0	Cpd	null	null	3	15.82734203338623	0.008689752	Yes
row_1	Cd300lf	null	null	4	15.820062637329102	0.017548649	Yes
row_2	Nt5e	null	null	5	15.802681922912598	0.026397811	Yes
row_3	Lysmd2	null	null	6	15.134064674377441	0.03487256	Yes
row_4	Atxn1	null	null	7	14.975122451782227	0.04325831	Yes
row_5	Sirpa	null	null	9	14.70406436920166	0.05143453	Yes
row_6	Tbc1d9	null	null	12	14.631697654724121	0.05951249	Yes
row_7	Mzb1	null	null	14	13.963257789611816	0.06727387	Yes
row_8	Ahcyl2	null	null	15	13.900124549865723	0.07505764	Yes
row_9	Itm2c	null	null	17	13.667162895202637	0.082653224	Yes
row_10	Apoe	null	null	19	13.520363807678223	0.09016659	Yes
row_11	Gpr55	null	null	20	13.266768455505371	0.0975957	Yes
row_12	Cd9	null	null	23	13.152310371398926	0.10484523	Yes
row_13	Cyfip1	null	null	24	13.152209281921387	0.112210184	Yes
row_14	Pmepa1	null	null	25	13.118631362915039	0.11955634	Yes
row_15	Rcn3	null	null	26	13.04682445526123	0.12686227	Yes
row_16	Nrp2	null	null	27	12.919486999511719	0.13409692	Yes
row_17	Cdc42bpb	null	null	29	12.907118797302246	0.14126688	Yes
row_18	Fzd6	null	null	33	12.714922904968262	0.14821374	Yes
row_19	Ptpn14	null	null	35	12.676066398620605	0.15525433	Yes
row_20	Fcer1g	null	null	36	12.639659881591797	0.16233227	Yes
row_21	Fcrl5	null	null	37	12.541565895080566	0.16935527	Yes
row_22	Ryk	null	null	38	12.483351707458496	0.17634569	Yes
row_23	Fah	null	null	44	12.301091194152832	0.18294534	Yes
row_24	Gbp8	null	null	45	12.273762702941895	0.18981838	Yes
row_25	Cdh17	null	null	46	12.273111343383789	0.19669105	Yes
row_26	Csf2rb	null	null	51	12.126397132873535	0.20325062	Yes
row_27	Nid1	null	null	52	12.018282890319824	0.2099806	Yes
row_28	Adgrl2	null	null	53	12.013182640075684	0.21670772	Yes
row_29	Ptpn22	null	null	56	11.909607887268066	0.22326137	Yes
row_30	Zbtb20	null	null	60	11.828656196594238	0.22971195	Yes
row_31	Tmbim1	null	null	72	11.533535957336426	0.23553534	Yes
row_32	Prkar2a	null	null	76	11.47227954864502	0.24178635	Yes
row_33	Sox5	null	null	79	11.438715934753418	0.2480763	Yes
row_34	Cd80	null	null	81	11.379642486572266	0.25439093	Yes
row_35	Krt222	null	null	83	11.348280906677246	0.26068798	Yes
row_36	Zbtb32	null	null	91	11.198748588562012	0.26655486	Yes
row_37	Gns	null	null	95	11.0775785446167	0.27258483	Yes
row_38	Naip2	null	null	101	10.966071128845215	0.2784369	Yes
row_39	Itgb1	null	null	102	10.921769142150879	0.28455284	Yes
row_40	Abcb1b	null	null	106	10.875984191894531	0.29046994	Yes
row_41	Ceacam16	null	null	107	10.862170219421387	0.29655254	Yes
row_42	Ppfibp2	null	null	108	10.851913452148438	0.30262938	Yes
row_43	Fcgr2b	null	null	113	10.768341064453125	0.30842847	Yes
row_44	Tmem154	null	null	114	10.7451171875	0.3144455	Yes
row_45	Slc7a7	null	null	115	10.743438720703125	0.32046157	Yes
row_46	Lilrb4a	null	null	123	10.571014404296875	0.32597694	Yes
row_47	Ctla4	null	null	125	10.543865203857422	0.33182356	Yes
row_48	Aldh3b1	null	null	127	10.524880409240723	0.3376595	Yes
row_49	Zc3h12c	null	null	132	10.484856605529785	0.34329984	Yes
row_50	Mpeg1	null	null	137	10.303373336791992	0.34883854	Yes
row_51	Fcgr4	null	null	138	10.292386054992676	0.35460207	Yes
row_52	Pstpip2	null	null	147	10.102703094482422	0.35979745	Yes
row_53	Abhd6	null	null	153	9.942694664001465	0.36507645	Yes
row_54	Prdm1	null	null	156	9.92197036743164	0.37051705	Yes
row_55	Ahr	null	null	160	9.876123428344727	0.37587425	Yes
row_56	Tubb2a	null	null	168	9.784682273864746	0.3809493	Yes
row_57	Stk3	null	null	171	9.735036849975586	0.38628522	Yes
row_58	Clec2g	null	null	172	9.717172622680664	0.3917266	Yes
row_59	Slc39a4	null	null	174	9.681031227111816	0.39709005	Yes
row_60	Traf1	null	null	191	9.412647247314453	0.40143707	Yes
row_61	Itgam	null	null	192	9.404901504516602	0.40670362	Yes
row_62	Tjp2	null	null	197	9.313005447387695	0.41168776	Yes
row_63	Gpr137b	null	null	198	9.31268310546875	0.41690266	Yes
row_64	Ccr1	null	null	200	9.29569149017334	0.4220503	Yes
row_65	Dkkl1	null	null	201	9.295270919799805	0.42725545	Yes
row_66	Chst7	null	null	202	9.278447151184082	0.4324512	Yes
row_67	Plcd3	null	null	210	9.102091789245605	0.43714398	Yes
row_68	Rbm47	null	null	211	9.087763786315918	0.44223294	Yes
row_69	Pon3	null	null	213	9.003594398498535	0.44721702	Yes
row_70	Meis3	null	null	220	8.931436538696289	0.451872	Yes
row_71	Ackr2	null	null	223	8.914236068725586	0.45674828	Yes
row_72	Actn1	null	null	224	8.890063285827637	0.46172655	Yes
row_73	Lacc1	null	null	226	8.880999565124512	0.46664196	Yes
row_74	Lag3	null	null	230	8.823919296264648	0.47140995	Yes
row_75	Tmem106a	null	null	239	8.712318420410156	0.47582674	Yes
row_76	Grk5	null	null	241	8.661097526550293	0.480619	Yes
row_77	Cd86	null	null	244	8.605340003967285	0.48532236	Yes
row_78	Pdcd1lg2	null	null	254	8.453717231750488	0.48953658	Yes
row_79	Ubash3b	null	null	262	8.365619659423828	0.49381697	Yes
row_80	Tenm4	null	null	271	8.272309303283691	0.4979874	Yes
row_81	Twsg1	null	null	272	8.262893676757812	0.50261444	Yes
row_82	Ypel2	null	null	277	8.229079246520996	0.50699157	Yes
row_83	Mical3	null	null	284	8.113387107849121	0.51118845	Yes
row_84	Ahnak2	null	null	298	7.970415115356445	0.5149011	Yes
row_85	1810046K07Rik	null	null	311	7.849465370178223	0.51860374	Yes
row_86	Stom	null	null	317	7.801638603210449	0.5226838	Yes
row_87	Lmo7	null	null	325	7.733075141906738	0.52660996	Yes
row_88	Zbtb38	null	null	326	7.716577053070068	0.53093106	Yes
row_89	Cd3g	null	null	329	7.6963911056518555	0.53512543	Yes
row_90	Plscr1	null	null	354	7.479418754577637	0.537928	Yes
row_91	Gm1965	null	null	363	7.4250006675720215	0.5416239	Yes
row_92	Akr1e1	null	null	369	7.37002420425415	0.54546225	Yes
row_93	Tubb6	null	null	372	7.363648891448975	0.54947025	Yes
row_94	Cdk14	null	null	384	7.26956844329834	0.5529059	Yes
row_95	Pvt1	null	null	390	7.228403568267822	0.55666494	Yes
row_96	Glipr1	null	null	404	7.110546112060547	0.5598961	Yes
row_97	Tlr7	null	null	405	7.101042747497559	0.5638725	Yes
row_98	Kif1b	null	null	415	7.036585330963135	0.5672932	Yes
row_99	Syt11	null	null	420	6.971817970275879	0.5709663	Yes
row_100	Sh2d1b1	null	null	423	6.950599193572998	0.57474303	Yes
row_101	Apobec2	null	null	424	6.926717758178711	0.5786218	Yes
row_102	Anxa2	null	null	429	6.907150745391846	0.5822587	Yes
row_103	Lcp2	null	null	437	6.8239030838012695	0.5856758	Yes
row_104	Id2	null	null	442	6.778295040130615	0.58924055	Yes
row_105	Bhlhe41	null	null	454	6.72987174987793	0.59237397	Yes
row_106	Upk1a	null	null	458	6.710527420043945	0.5959585	Yes
row_107	Ccdc28b	null	null	460	6.7014923095703125	0.5996534	Yes
row_108	Klk1b27	null	null	476	6.61156702041626	0.6024897	Yes
row_109	Tnfsf8	null	null	486	6.588932514190674	0.60565966	Yes
row_110	Lgals1	null	null	495	6.538843631744385	0.60885936	Yes
row_111	Tnfrsf8	null	null	504	6.465241432189941	0.61201787	Yes
row_112	St8sia6	null	null	523	6.301530838012695	0.61450726	Yes
row_113	Entpd1	null	null	526	6.282738208770752	0.61790997	Yes
row_114	Dmxl2	null	null	532	6.240141868591309	0.6211156	Yes
row_115	Naip5	null	null	536	6.21044397354126	0.6244201	Yes
row_116	Tmcc3	null	null	551	6.139529705047607	0.62704974	Yes
row_117	Gramd1b	null	null	556	6.112390995025635	0.63024163	Yes
row_118	Glt28d2	null	null	569	5.986404895782471	0.632901	Yes
row_119	Nostrin	null	null	573	5.970858573913574	0.6360713	Yes
row_120	Hmgn3	null	null	575	5.964937686920166	0.6393538	Yes
row_121	Rassf4	null	null	576	5.960519313812256	0.64269155	Yes
row_122	Capn2	null	null	580	5.91107177734375	0.6458284	Yes
row_123	Adm	null	null	583	5.903152942657471	0.6490186	Yes
row_124	Ahnak	null	null	584	5.88904333114624	0.65231633	Yes
row_125	Ms4a6c	null	null	586	5.877142906188965	0.65554965	Yes
row_126	Fam160a1	null	null	607	5.683788299560547	0.65757763	Yes
row_127	Nlrc5	null	null	617	5.587605953216553	0.66018695	Yes
row_128	Serpinb6b	null	null	619	5.566916465759277	0.6632466	Yes
row_129	Serpinb9	null	null	622	5.555495738983154	0.666242	Yes
row_130	Cd44	null	null	634	5.47315788269043	0.6686717	Yes
row_131	Rgs10	null	null	649	5.42120361328125	0.67089915	Yes
row_132	Ttll12	null	null	683	5.279658317565918	0.6719502	Yes
row_133	Rhobtb1	null	null	688	5.266628742218018	0.67466843	Yes
row_134	Phf11a	null	null	689	5.263027191162109	0.67761564	Yes
row_135	Mreg	null	null	692	5.251503944396973	0.6804409	Yes
row_136	Map7d1	null	null	704	5.181674957275391	0.68270737	Yes
row_137	Arhgap24	null	null	709	5.161191463470459	0.6853666	Yes
row_138	Ipcef1	null	null	718	5.095479488372803	0.687758	Yes
row_139	Tcf4	null	null	726	5.050309181213379	0.6901819	Yes
row_140	Lilr4b	null	null	751	4.9035515785217285	0.691542	Yes
row_141	Sowahc	null	null	770	4.798225402832031	0.6931896	Yes
row_142	Grn	null	null	782	4.738321781158447	0.69520783	Yes
row_143	Slit3	null	null	785	4.732631683349609	0.6977425	Yes
row_144	Sspn	null	null	792	4.7108025550842285	0.700034	Yes
row_145	Timp2	null	null	812	4.609312057495117	0.70151806	Yes
row_146	Racgap1	null	null	825	4.559463024139404	0.7033784	Yes
row_147	Wipf3	null	null	826	4.553738117218018	0.7059284	Yes
row_148	Fuca2	null	null	850	4.426478862762451	0.7070791	Yes
row_149	Pdlim1	null	null	857	4.386359691619873	0.70918894	Yes
row_150	A530032D15Rik	null	null	865	4.338263988494873	0.71121407	Yes
row_151	Myo5a	null	null	868	4.320229530334473	0.71351784	Yes
row_152	Timd2	null	null	869	4.311862468719482	0.71593237	Yes
row_153	Fam92a	null	null	871	4.293735027313232	0.71827906	Yes
row_154	Atf6	null	null	877	4.259825229644775	0.7203758	Yes
row_155	Psap	null	null	880	4.251277923583984	0.7226409	Yes
row_156	Trabd2b	null	null	882	4.243147373199463	0.72495925	Yes
row_157	Clic4	null	null	894	4.189064025878906	0.72666985	Yes
row_158	Cdc14b	null	null	914	4.094215393066406	0.72786546	Yes
row_159	Adgre1	null	null	951	3.906092643737793	0.7279742	Yes
row_160	Zdhhc9	null	null	954	3.884049654006958	0.7300337	Yes
row_161	Fam213a	null	null	976	3.78617000579834	0.7309413	Yes
row_162	Tnfsf13b	null	null	1012	3.6512014865875244	0.730965	Yes
row_163	Prkca	null	null	1025	3.5893914699554443	0.7322821	Yes
row_164	Zfp362	null	null	1026	3.580386161804199	0.734287	Yes
row_165	Sp140	null	null	1032	3.543327808380127	0.73598254	Yes
row_166	Art3	null	null	1038	3.5006465911865234	0.7376541	Yes
row_167	Adk	null	null	1039	3.5000081062316895	0.73961407	Yes
row_168	Pvr	null	null	1061	3.437840700149536	0.74032664	Yes
row_169	Mfhas1	null	null	1064	3.426604986190796	0.74213	Yes
row_170	Tmem41a	null	null	1069	3.4182236194610596	0.74381316	Yes
row_171	Atxn7l1	null	null	1108	3.2708075046539307	0.7434506	Yes
row_172	As3mt	null	null	1110	3.2670795917510986	0.74522233	Yes
row_173	Fut8	null	null	1114	3.253758668899536	0.7468712	Yes
row_174	Wee1	null	null	1130	3.1774113178253174	0.7477844	Yes
row_175	S1pr3	null	null	1194	2.927870273590088	0.74578625	Yes
row_176	Slc43a3	null	null	1216	2.8699467182159424	0.74618083	Yes
row_177	Ercc6l2	null	null	1220	2.859501838684082	0.7476089	Yes
row_178	Il10	null	null	1242	2.790285587310791	0.74795884	Yes
row_179	Pld4	null	null	1249	2.7700767517089844	0.74916357	Yes
row_180	Gng12	null	null	1337	2.5250155925750732	0.74555415	No
row_181	Car13	null	null	1450	2.249189615249634	0.7403468	No
row_182	Rilpl2	null	null	1465	2.2134010791778564	0.74077785	No
row_183	Dnase1l3	null	null	1495	2.135953903198242	0.74029946	No
row_184	Tubb2b	null	null	1515	2.0956313610076904	0.74037594	No
row_185	Pla2g7	null	null	1525	2.0732057094573975	0.7410172	No
row_186	Ptpn1	null	null	1561	2.0177667140960693	0.74012625	No
row_187	Spn	null	null	1580	1.9903991222381592	0.7402015	No
row_188	Spaca9	null	null	1598	1.953729510307312	0.74031395	No
row_189	Sec24d	null	null	1655	1.8544652462005615	0.73811895	No
row_190	Ly96	null	null	1659	1.8424538373947144	0.7389775	No
row_191	Plpp3	null	null	1661	1.837188959121704	0.7399485	No
row_192	Pepd	null	null	1734	1.7238672971725464	0.73675656	No
row_193	Adora2a	null	null	1797	1.640665054321289	0.73409545	No
row_194	Dtx3	null	null	1804	1.6326087713241577	0.7346632	No
row_195	Itgb2	null	null	1823	1.5995726585388184	0.7345196	No
row_196	Akap5	null	null	1828	1.5962610244750977	0.7351825	No
row_197	Tanc2	null	null	1992	1.4005179405212402	0.72655517	No
row_198	Hcrtr2	null	null	2042	1.3406764268875122	0.72447664	No
row_199	Chst11	null	null	2087	1.2883261442184448	0.7226575	No
row_200	Tmem131	null	null	2120	1.2448855638504028	0.72150695	No
row_201	Sema5a	null	null	2176	1.1962132453918457	0.7190011	No
row_202	Ndnf	null	null	2287	1.0792877674102783	0.7132541	No
row_203	Dock6	null	null	2293	1.0706418752670288	0.71356493	No
row_204	Laptm4b	null	null	2328	1.0419811010360718	0.71218526	No
row_205	Lgals3	null	null	2353	1.0242009162902832	0.71137303	No
row_206	Tmem176b	null	null	2424	0.9622764587402344	0.70787007	No
row_207	Rgs1	null	null	2431	0.9552002549171448	0.7080585	No
row_208	Slc29a3	null	null	2438	0.9494948983192444	0.7082438	No
row_209	Tbx21	null	null	2468	0.9232714772224426	0.7070863	No
row_210	App	null	null	2534	0.8781958818435669	0.703825	No
row_211	Zeb2	null	null	2641	0.7873532772064209	0.69814545	No
row_212	Mgat5	null	null	2671	0.7660980820655823	0.69689995	No
row_213	Il9r	null	null	2762	0.7061125636100769	0.6920988	No
row_214	Shtn1	null	null	2777	0.6978988647460938	0.6916812	No
row_215	Chic1	null	null	2800	0.6859797239303589	0.69079506	No
row_216	Rasgrf2	null	null	2802	0.6851658821105957	0.69112104	No
row_217	Stx3	null	null	2854	0.6532734036445618	0.68854207	No
row_218	Cadm1	null	null	2858	0.6507046222686768	0.6887333	No
row_219	Itgax	null	null	2882	0.6401978731155396	0.68776375	No
row_220	Chst1	null	null	2921	0.6168522238731384	0.68591505	No
row_221	Osbpl3	null	null	3148	0.5028924942016602	0.6731474	No
row_222	Ap1m2	null	null	3355	0.4327413737773895	0.66149527	No
row_223	Myadm	null	null	3392	0.41807517409324646	0.65965074	No
row_224	Fmn1	null	null	3621	0.35418185591697693	0.64668435	No
row_225	Parm1	null	null	3630	0.3529132008552551	0.64642006	No
row_226	Atp11a	null	null	4119	0.29644477367401123	0.6184089	No
row_227	Gatm	null	null	4290	0.25721660256385803	0.6087371	No
row_228	Itga2	null	null	4339	0.24448226392269135	0.6061025	No
row_229	Fam135a	null	null	4499	0.23431885242462158	0.59705305	No
row_230	Nova1	null	null	4614	0.23042617738246918	0.5905997	No
row_231	Dagla	null	null	4723	0.22203736007213593	0.58448815	No
row_232	Fam129a	null	null	4778	0.2158016860485077	0.581491	No
row_233	Hoxb6	null	null	4921	0.18949560821056366	0.57339805	No
row_234	A630001O12Rik	null	null	4925	0.18860171735286713	0.5733304	No
row_235	Zcchc14	null	null	4928	0.18798717856407166	0.5733202	No
row_236	Tlr9	null	null	4990	0.1785731315612793	0.56989807	No
row_237	Bmp6	null	null	5052	0.16961941123008728	0.5664709	No
row_238	Tmem159	null	null	5161	0.1621791422367096	0.5603258	No
row_239	B4galt6	null	null	5183	0.16099636256694794	0.5592034	No
row_240	P2ry13	null	null	5227	0.15631943941116333	0.5568081	No
row_241	Daam1	null	null	5457	0.12542523443698883	0.5436559	No
row_242	Eml6	null	null	5516	0.11510547995567322	0.5403714	No
row_243	Fabp7	null	null	5574	0.10214927792549133	0.53713745	No
row_244	Sema6d	null	null	5815	0.06459105759859085	0.523316	No
row_245	Cln8	null	null	6127	0.013286318629980087	0.50536627	No
row_246	Ttll7	null	null	6671	9.366642661143287E-13	0.47401342	No
row_247	Hoxa5	null	null	6781	6.608920225317783E-13	0.46771976	No
row_248	Mag	null	null	7069	-0.014999951235949993	0.45115677	No
row_249	Vps26b	null	null	7444	-0.06269514560699463	0.4295971	No
row_250	Vwa3b	null	null	7506	-0.0712689608335495	0.42611486	No
row_251	Fscn1	null	null	7523	-0.07341190427541733	0.42523214	No
row_252	Slc44a1	null	null	7608	-0.08785780519247055	0.42043117	No
row_253	Gkap1	null	null	7617	-0.08937419205904007	0.4200193	No
row_254	Stx11	null	null	7908	-0.14747776091098785	0.40335727	No
row_255	Creld2	null	null	8238	-0.2006085067987442	0.38447312	No
row_256	Ak8	null	null	8316	-0.2151515781879425	0.3801476	No
row_257	Cxcl10	null	null	8354	-0.22008037567138672	0.3781345	No
row_258	Clip2	null	null	8489	-0.24407799541950226	0.370534	No
row_259	Srgap3	null	null	8601	-0.2626008987426758	0.36427188	No
row_260	Phactr2	null	null	8613	-0.2645943760871887	0.3637849	No
row_261	Hoxa3	null	null	8706	-0.27846595644950867	0.35862878	No
row_262	Cfap126	null	null	8847	-0.29433897137641907	0.35070997	No
row_263	Mki67	null	null	8855	-0.29590919613838196	0.3504715	No
row_264	AF067061	null	null	9202	-0.3568127155303955	0.33069324	No
row_265	Slco2a1	null	null	9591	-0.42881062626838684	0.30853024	No
row_266	Bmpr1a	null	null	9791	-0.4987628757953644	0.29731926	No
row_267	Slc6a12	null	null	9869	-0.531295895576477	0.2931708	No
row_268	Il2rb	null	null	10158	-0.6542374491691589	0.276908	No
row_269	Atrnl1	null	null	10212	-0.6772152185440063	0.27422702	No
row_270	Tnfsf9	null	null	10228	-0.686272382736206	0.2737452	No
row_271	Mapre3	null	null	10322	-0.7287211418151855	0.26878345	No
row_272	Bag3	null	null	10415	-0.7749342918395996	0.26390532	No
row_273	Vmn2r96	null	null	10886	-1.0046193599700928	0.23733006	No
row_274	Gng3	null	null	10930	-1.0222240686416626	0.23541966	No
row_275	Nr3c2	null	null	11011	-1.0614128112792969	0.23139483	No
row_276	Odc1	null	null	11016	-1.0639417171478271	0.23175965	No
row_277	Spon1	null	null	11269	-1.1853787899017334	0.21787295	No
row_278	Hspa12a	null	null	11288	-1.1954606771469116	0.21750306	No
row_279	Gstm1	null	null	11385	-1.2400884628295898	0.21265444	No
row_280	Zfp385a	null	null	11432	-1.2664732933044434	0.21070759	No
row_281	Sla	null	null	11614	-1.361254096031189	0.20101891	No
row_282	Plod2	null	null	11618	-1.3626196384429932	0.20160873	No
row_283	Dennd5b	null	null	11640	-1.3739793300628662	0.20116559	No
row_284	Chn2	null	null	11761	-1.4436310529708862	0.19504519	No
row_285	Syne1	null	null	11790	-1.4567406177520752	0.1942442	No
row_286	Gas7	null	null	11800	-1.462205171585083	0.19454335	No
row_287	Slc22a15	null	null	11979	-1.5832732915878296	0.18515222	No
row_288	Dnajb13	null	null	12157	-1.6834574937820435	0.17587493	No
row_289	Sapcd1	null	null	12174	-1.6946845054626465	0.17590009	No
row_290	Crybg3	null	null	12372	-1.8284754753112793	0.1655492	No
row_291	Rgs3	null	null	12448	-1.8955830335617065	0.16228017	No
row_292	Spry2	null	null	12614	-2.033982992172241	0.15389206	No
row_293	S1pr5	null	null	12789	-2.202504873275757	0.14507864	No
row_294	Pitpnc1	null	null	12948	-2.338904857635498	0.13726544	No
row_295	Snx18	null	null	13002	-2.3952083587646484	0.13554649	No
row_296	Egr2	null	null	13052	-2.4421324729919434	0.13408478	No
row_297	Havcr1	null	null	13090	-2.4765684604644775	0.13333522	No
row_298	Slc25a19	null	null	13166	-2.553313970565796	0.13043451	No
row_299	Derl3	null	null	13541	-2.9831631183624268	0.11051024	No
row_300	Mybl1	null	null	13769	-3.266899347305298	0.099232644	No
row_301	Fas	null	null	13873	-3.377624988555908	0.095176816	No
row_302	Scd2	null	null	13981	-3.49076771736145	0.09095338	No
row_303	Fam3c	null	null	14252	-3.7980902194976807	0.07749042	No
row_304	Lipc	null	null	14407	-3.9645497798919678	0.07081851	No
row_305	Zeb2os	null	null	14498	-4.083109378814697	0.06790836	No
row_306	Hck	null	null	14718	-4.364566326141357	0.057707354	No
row_307	Dusp10	null	null	15117	-4.87929105758667	0.03745911	No
row_308	BC147527	null	null	15512	-5.430917739868164	0.017750725	No
row_309	Klrb1	null	null	15656	-5.605348110198975	0.012632773	No
row_310	Hpse	null	null	15660	-5.613113880157471	0.015602776	No
row_311	Gnb4	null	null	15779	-5.773065090179443	0.012022242	No
row_312	Ccdc88a	null	null	15862	-5.891976356506348	0.010586939	No
row_313	Txndc5	null	null	15871	-5.907219409942627	0.013432934	No
row_314	Plxna1	null	null	15896	-5.955316066741943	0.015382022	No
row_315	Smim24	null	null	15952	-6.068923473358154	0.015604786	No
row_316	Tnfaip8	null	null	15978	-6.1245269775390625	0.017590888	No
row_317	Cdc42ep3	null	null	16042	-6.2305521965026855	0.017442241	No
row_318	Myo1f	null	null	16072	-6.287003993988037	0.019288367	No
row_319	Tram2	null	null	16105	-6.3460774421691895	0.020994352	No
row_320	Sympk	null	null	16112	-6.355501651763916	0.024206856	No
row_321	Prf1	null	null	16344	-6.801498889923096	0.014677597	No
row_322	Slc43a1	null	null	16358	-6.824744701385498	0.017748687	No
row_323	Ap1s2	null	null	16566	-7.32027006149292	0.00989569	No
row_324	Adssl1	null	null	16599	-7.37695837020874	0.012178946	No
row_325	Sord	null	null	16684	-7.646698951721191	0.01161077	No
row_326	Cd72	null	null	16747	-7.807917594909668	0.012403153	No
row_327	Cfp	null	null	16815	-7.999408721923828	0.013014066	No
row_328	Tlr12	null	null	17074	-8.768866539001465	0.0030275097	No
row_329	Slpi	null	null	17138	-9.041475296020508	0.0044529187	No
row_330	Cacna1d	null	null	17149	-9.083223342895508	0.008961928	No
row_331	Scimp	null	null	17224	-9.402756690979004	0.0099545065	No
row_332	Cers6	null	null	17246	-9.508642196655273	0.014066601	No
row_333	Ctse	null	null	17652	-16.639358520507812	-4.3654018E-7	No
