## Supplemental Table 2 for "Uncontrolled CD21^low^ age-associated and B1 B cell accumulation caused by failure of an EGR2/3 tolerance checkpoint"

NAME	PROBE	GENE SYMBOL	GENE_TITLE	RANK IN GENE LIST	RANK METRIC SCORE	RUNNING ES	CORE ENRICHMENT
row_0	Ighg3	null	null	59	11.829754829406738	0.013003941	No
row_1	Sh2d2a	null	null	306	7.920363426208496	0.009922034	No
row_2	Gch1	null	null	516	6.36419677734375	0.0067986627	No
row_3	Sfn	null	null	621	5.5590739250183105	0.008555198	No
row_4	Lfng	null	null	781	4.738786220550537	0.0060366686	No
row_5	Gpr132	null	null	842	4.482275009155273	0.008814786	No
row_6	Pik3ip1	null	null	901	4.158579349517822	0.011259091	No
row_7	Stac2	null	null	1058	3.447932243347168	0.007125312	No
row_8	Ddb2	null	null	1132	3.1738076210021973	0.0073504057	No
row_9	Myc	null	null	1164	3.0190467834472656	0.009758985	No
row_10	Gpr174	null	null	2002	1.388474464416504	-0.036101554	No
row_11	Slc2a3	null	null	2008	1.378561019897461	-0.034479097	No
row_12	Gna15	null	null	2090	1.2812711000442505	-0.037329927	No
row_13	Cyp27a1	null	null	2154	1.218774676322937	-0.03923968	No
row_14	Spata6	null	null	2309	1.055508017539978	-0.04657034	No
row_15	Qser1	null	null	2486	0.9119812846183777	-0.05535556	No
row_16	Slc16a7	null	null	2568	0.8513505458831787	-0.05880139	No
row_17	Fhl3	null	null	2731	0.7233456969261169	-0.06704846	No
row_18	Dusp7	null	null	2737	0.7206469774246216	-0.066336535	No
row_19	Taf4b	null	null	2797	0.6869342923164368	-0.068753995	No
row_20	Dusp4	null	null	2842	0.6611742973327637	-0.07035079	No
row_21	Jak2	null	null	2934	0.6079026460647583	-0.074704416	No
row_22	Abca1	null	null	3106	0.520022988319397	-0.083746664	No
row_23	Dgka	null	null	3423	0.40683066844940186	-0.10122324	No
row_24	Calcrl	null	null	3524	0.38336440920829773	-0.10640141	No
row_25	Vav3	null	null	3534	0.3810497522354126	-0.10638784	No
row_26	Stat4	null	null	3564	0.3717692792415619	-0.10752885	No
row_27	Arhgap9	null	null	3736	0.3285233974456787	-0.11683612	No
row_28	Sidt1	null	null	7545	-0.07750947773456573	-0.33411768	No
row_29	Cd55	null	null	8377	-0.22293120622634888	-0.38124877	No
row_30	Xylt1	null	null	8432	-0.23317785561084747	-0.38400877	No
row_31	Gpr171	null	null	9174	-0.3492949306964874	-0.42582712	No
row_32	Rasgef1b	null	null	9220	-0.36297181248664856	-0.42789373	No
row_33	Parp8	null	null	9899	-0.5451013445854187	-0.46584457	No
row_34	Ccr6	null	null	10014	-0.5911746621131897	-0.47153437	No
row_35	Cd69	null	null	10108	-0.6305357813835144	-0.47597083	No
row_36	Neurl3	null	null	10258	-0.6975662708282471	-0.48351145	No
row_37	Ctnna1	null	null	10643	-0.885168194770813	-0.50420797	No
row_38	Cd36	null	null	10987	-1.0508943796157837	-0.5223345	No
row_39	Igkv10-96	null	null	11362	-1.229311227798462	-0.54198384	No
row_40	Nlrc3	null	null	11515	-1.3117496967315674	-0.5488457	No
row_41	Adamts6	null	null	11780	-1.4519091844558716	-0.5619074	No
row_42	Mapk11	null	null	12021	-1.6072858572006226	-0.5733839	No
row_43	Trim59	null	null	12134	-1.6727874279022217	-0.5774626	No
row_44	Ciart	null	null	12279	-1.7653379440307617	-0.58324003	No
row_45	Crisp3	null	null	12443	-1.8852880001068115	-0.5899361	No
row_46	Pgap1	null	null	12505	-1.9342178106307983	-0.5907415	No
row_47	Bmyc	null	null	12796	-2.2089130878448486	-0.60423976	No
row_48	Pdk1	null	null	13174	-2.561846971511841	-0.62221617	No
row_49	Ms4a4c	null	null	13316	-2.720780372619629	-0.6265	Yes
row_50	Car2	null	null	13354	-2.760948419570923	-0.62479115	Yes
row_51	Sgms1	null	null	13412	-2.820075511932373	-0.6241422	Yes
row_52	Rasgrp2	null	null	13435	-2.8441672325134277	-0.62146187	Yes
row_53	Rapgef4	null	null	13496	-2.9343175888061523	-0.62082607	Yes
row_54	Zbtb10	null	null	13558	-3.0034728050231934	-0.6201517	Yes
row_55	Cr2	null	null	13655	-3.1206867694854736	-0.6213131	Yes
row_56	Gdf11	null	null	13719	-3.2098731994628906	-0.62046725	Yes
row_57	Rnf144a	null	null	13875	-3.3816425800323486	-0.6246357	Yes
row_58	Rasa2	null	null	13942	-3.453590154647827	-0.6236237	Yes
row_59	Dennd2d	null	null	14051	-3.5643324851989746	-0.62485623	Yes
row_60	Tacstd2	null	null	14061	-3.5729243755340576	-0.62042516	Yes
row_61	Igkv9-120	null	null	14063	-3.575727939605713	-0.61553353	Yes
row_62	Prkd2	null	null	14259	-3.8067893981933594	-0.6213971	Yes
row_63	Bcl11a	null	null	14297	-3.840961217880249	-0.6181935	Yes
row_64	Sh3pxd2a	null	null	14393	-3.9450743198394775	-0.61815697	Yes
row_65	Lrrk2	null	null	14509	-4.108643531799316	-0.6190357	Yes
row_66	Dpp4	null	null	14645	-4.288325786590576	-0.6208076	Yes
row_67	Sell	null	null	14735	-4.383019924163818	-0.6198224	Yes
row_68	Pde2a	null	null	14744	-4.397775650024414	-0.61419266	Yes
row_69	Map4k2	null	null	14761	-4.426313877105713	-0.6089801	Yes
row_70	Samsn1	null	null	14771	-4.442209720611572	-0.603346	Yes
row_71	Idi1	null	null	14773	-4.4430251121521	-0.59725404	Yes
row_72	Akt3	null	null	14796	-4.478655815124512	-0.5923116	Yes
row_73	Snx29	null	null	14802	-4.488820552825928	-0.58638465	Yes
row_74	Sesn1	null	null	14845	-4.541378021240234	-0.5824972	Yes
row_75	Pecam1	null	null	14863	-4.5653276443481445	-0.57714933	Yes
row_76	Pgm2l1	null	null	15054	-4.787757873535156	-0.5813698	Yes
row_77	Plcb2	null	null	15169	-4.955781936645508	-0.5810191	Yes
row_78	Ldlr	null	null	15231	-5.040887355804443	-0.57752496	Yes
row_79	Bnip3	null	null	15372	-5.252536296844482	-0.5782478	Yes
row_80	Pip5k1b	null	null	15376	-5.258230686187744	-0.5711418	Yes
row_81	Ssbp2	null	null	15604	-5.544720649719238	-0.57642686	Yes
row_82	Pitpnm2	null	null	15614	-5.5577569007873535	-0.56924886	Yes
row_83	Pkib	null	null	15887	-5.940802574157715	-0.5765547	Yes
row_84	Rtp4	null	null	15907	-5.975203514099121	-0.56936985	Yes
row_85	Lpar6	null	null	15917	-5.991113662719727	-0.56159204	Yes
row_86	Rnf130	null	null	16014	-6.190448760986328	-0.558505	Yes
row_87	Cpm	null	null	16078	-6.297353267669678	-0.55338615	Yes
row_88	Lpcat1	null	null	16089	-6.315601825714111	-0.5452164	Yes
row_89	Arl5b	null	null	16121	-6.376407623291016	-0.5381613	Yes
row_90	Lats2	null	null	16311	-6.731479644775391	-0.5396346	Yes
row_91	Rap1gds1	null	null	16348	-6.809681415557861	-0.5322653	Yes
row_92	Serpinb1a	null	null	16349	-6.8133063316345215	-0.52283585	Yes
row_93	Fam78a	null	null	16413	-6.962347984313965	-0.51679665	Yes
row_94	Pxdc1	null	null	16481	-7.124547481536865	-0.51076126	Yes
row_95	Rhbdf2	null	null	16507	-7.187242031097412	-0.5022415	Yes
row_96	Ccdc125	null	null	16557	-7.291680812835693	-0.49494725	Yes
row_97	Slc25a37	null	null	16565	-7.314087390899658	-0.48522437	Yes
row_98	B3gnt8	null	null	16580	-7.340280532836914	-0.4758648	Yes
row_99	Vps37b	null	null	16745	-7.802225589752197	-0.47442904	Yes
row_100	Hes1	null	null	16777	-7.909130096435547	-0.4652527	Yes
row_101	Fchsd2	null	null	16786	-7.940762042999268	-0.45471957	Yes
row_102	Entpd5	null	null	16912	-8.268598556518555	-0.45041198	Yes
row_103	Fcer2a	null	null	16936	-8.32231330871582	-0.4402071	Yes
row_104	Icosl	null	null	16956	-8.373990058898926	-0.42970234	Yes
row_105	Slc16a6	null	null	17086	-8.822389602661133	-0.42485666	Yes
row_106	Tnik	null	null	17108	-8.915802955627441	-0.41371623	Yes
row_107	Eid1	null	null	17118	-8.97059440612793	-0.40181494	Yes
row_108	Plk2	null	null	17120	-8.97846508026123	-0.38944605	Yes
row_109	Satb1	null	null	17137	-9.041421890258789	-0.37784633	Yes
row_110	Slamf1	null	null	17194	-9.270768165588379	-0.3682127	Yes
row_111	Lgals9	null	null	17196	-9.278539657592773	-0.35542852	Yes
row_112	Rgl1	null	null	17228	-9.42752456665039	-0.34415075	Yes
row_113	Slc30a4	null	null	17264	-9.62852668762207	-0.33282316	Yes
row_114	Zfp318	null	null	17290	-9.790852546691895	-0.32070005	Yes
row_115	Chchd10	null	null	17321	-9.928625106811523	-0.30867168	Yes
row_116	Kmo	null	null	17326	-9.962443351745605	-0.29511225	Yes
row_117	Dmxl1	null	null	17330	-9.975438117980957	-0.28147775	Yes
row_118	Gga2	null	null	17360	-10.123353004455566	-0.2691228	Yes
row_119	Id3	null	null	17375	-10.251033782958984	-0.25573483	Yes
row_120	Cdkl1	null	null	17391	-10.356541633605957	-0.24225794	Yes
row_121	Rab3ip	null	null	17403	-10.458975791931152	-0.22841093	Yes
row_122	Dusp6	null	null	17415	-10.514044761657715	-0.2144877	Yes
row_123	Hhex	null	null	17469	-11.009761810302734	-0.2022761	Yes
row_124	Zbtb18	null	null	17477	-11.11001968383789	-0.1872997	Yes
row_125	Pxk	null	null	17497	-11.32073974609375	-0.17271674	Yes
row_126	Trappc5	null	null	17513	-11.449326515197754	-0.15772745	Yes
row_127	Brwd1	null	null	17555	-12.04226303100586	-0.14340183	Yes
row_128	Tmem108	null	null	17566	-12.223170280456543	-0.12705612	Yes
row_129	Vpreb3	null	null	17583	-12.5552339553833	-0.11059338	Yes
row_130	Pten	null	null	17595	-12.895013809204102	-0.09337495	Yes
row_131	Cnn3	null	null	17599	-12.995383262634277	-0.07556091	Yes
row_132	Treml2	null	null	17603	-13.062496185302734	-0.057653997	Yes
row_133	Zfp608	null	null	17608	-13.175436973571777	-0.039647855	Yes
row_134	Csrp2	null	null	17634	-14.66872787475586	-0.020773873	Yes
row_135	Ripk3	null	null	17647	-15.711528778076172	2.8545887E-4	Yes
