## Supplemental Table 6 for "Uncontrolled CD21^low^ age-associated and B1 B cell accumulation caused by failure of an EGR2/3 tolerance checkpoint"

### Sheet: Sheet1
Supp Table 7: genes UP in dKO follicular B cells relative to WT follicular B cells
	logFC	AveExpr	t	P.Value	adj.P.Val	B	gene
ENSMUSG00000002985_Apoe	1.11627	0.338466	7.11298	1.17886e-12	2.08162e-08	18.0928	Apoe
ENSMUSG00000015143_Actn1	0.705357	-3.17758	6.02988	1.67325e-09	2.95463e-05	11.0583	Actn1
ENSMUSG00000110697_Gm31718	0.533461	-4.62988	5.44277	5.31516e-08	0.000938551	7.72778	Gm31718
ENSMUSG00000021756_Il6st	0.524534	-2.79217	7.48472	7.50408e-14	1.32507e-09	20.773	Il6st
ENSMUSG00000019256_Ahr	0.519365	-2.97641	5.98464	2.21023e-09	3.90282e-05	10.7896	Ahr
ENSMUSG00000049985_Ankrd55	0.514225	-4.31	7.47571	8.03493e-14	1.41881e-09	20.7065	Ankrd55
ENSMUSG00000029530_Ccr9	0.513259	-4.81115	6.08973	1.15422e-09	2.03812e-05	11.4169	Ccr9
ENSMUSG00000040265_Dnm3	0.494275	-4.39988	5.28716	1.25698e-07	0.00221958	6.90197	Dnm3
ENSMUSG00000020841_Cpd	0.4911	-3.55326	6.87737	6.29961e-12	1.11239e-07	16.4644	Cpd
ENSMUSG00000047798_Cd300lf	0.48505	-3.17181	6.11772	9.691e-10	1.71124e-05	11.5858	Cd300lf
ENSMUSG00000032323_Cyp11a1	0.47855	-5.79366	4.77917	1.77423e-06	0.0313294	4.37242	Cyp11a1
ENSMUSG00000032012_Nectin1	0.474726	-4.95275	6.98099	3.03445e-12	5.35824e-08	17.1739	Nectin1
ENSMUSG00000030342_Cd9	0.468356	-1.68832	5.56565	2.64952e-08	0.000467853	8.39671	Cd9
ENSMUSG00000051228_Nyx	0.466385	-5.78436	5.10433	3.3539e-07	0.00592232	5.96223	Nyx
ENSMUSG00000021728_Emb	0.463794	-3.23653	5.73142	1.01207e-08	0.000178711	9.32277	Emb
ENSMUSG00000048065_Cyb5r2	0.444816	-6.36025	6.20369	5.63747e-10	9.95465e-06	12.1094	Cyb5r2
ENSMUSG00000055926_Gm14137	0.433571	-5.27416	5.69283	1.26923e-08	0.00022412	9.10477	Gm14137
ENSMUSG00000029322_Plac8	0.431672	1.51828	6.25227	4.13747e-10	7.30594e-06	12.4086	Plac8
ENSMUSG00000006575_Rundc3a	0.412474	-5.67666	6.27959	3.47331e-10	6.13317e-06	12.5778	Rundc3a
ENSMUSG00000032420_Nt5e	0.412345	-4.51905	6.25568	4.04821e-10	7.14833e-06	12.4296	Nt5e
ENSMUSG00000041540_Sox5	0.411762	-3.29994	4.93952	7.90246e-07	0.0139542	5.14339	Sox5
ENSMUSG00000032184_Lysmd2	0.407202	-3.42388	5.11673	3.14113e-07	0.00554661	6.02492	Lysmd2
ENSMUSG00000048031_Fcrl5	0.407084	-2.35927	5.03409	4.84816e-07	0.00856089	5.60996	Fcrl5
ENSMUSG00000030630_Fah	0.402945	-3.84953	6.21726	5.17177e-10	9.13231e-06	12.1928	Fah
ENSMUSG00000005533_Igf1r	0.401741	-4.6179	5.98012	2.27237e-09	4.01256e-05	10.7629	Igf1r
ENSMUSG00000030553_Pgpep1l	0.392059	-4.89862	4.70733	2.5288e-06	0.0446535	4.03519	Pgpep1l
ENSMUSG00000026011_Ctla4	0.390055	-5.25529	4.85076	1.2403e-06	0.0219012	4.71347	Ctla4
ENSMUSG00000086628_Gm16157	0.38782	-5.02208	5.59381	2.25407e-08	0.000398024	8.55215	Gm16157
ENSMUSG00000041351_Rap1gap	0.387009	-4.72291	4.9388	7.93172e-07	0.0140058	5.13986	Rap1gap
ENSMUSG00000022297_Fzd6	0.386906	-6.16862	4.74906	2.05956e-06	0.0363677	4.23046	Fzd6
ENSMUSG00000041857_Oosp1	0.383875	-3.54146	5.23511	1.66758e-07	0.00294462	6.6311	Oosp1
ENSMUSG00000039395_Mreg	0.383486	-4.59475	4.87589	1.09253e-06	0.0192919	4.83441	Mreg
ENSMUSG00000055895_Oosp2	0.381185	-5.19503	5.38856	7.19265e-08	0.00127008	7.43739	Oosp2
ENSMUSG00000039899_Fgl2	0.377765	-3.56858	5.28999	1.23768e-07	0.00218549	6.9168	Fgl2
ENSMUSG00000038151_Prdm1	0.374772	-4.78356	5.85332	4.90313e-09	8.65795e-05	10.0211	Prdm1
ENSMUSG00000028184_Adgrl2	0.374726	-3.70573	6.00717	1.92459e-09	3.39844e-05	10.9232	Adgrl2
ENSMUSG00000075602_Ly6a	0.372841	1.03445	4.92955	8.31625e-07	0.0146848	5.09469	Ly6a
ENSMUSG00000026604_Ptpn14	0.362926	-3.54288	5.94535	2.81023e-09	4.96231e-05	10.5579	Ptpn14
ENSMUSG00000112264_Gm48505	0.360727	-4.96633	6.79327	1.13087e-11	1.9969e-07	15.8964	Gm48505
ENSMUSG00000024353_Mzb1	0.36038	1.26042	9.22798	3.06003e-20	5.40341e-16	35.1484	Mzb1
ENSMUSG00000071713_Csf2rb	0.353328	-2.9427	4.93936	7.90902e-07	0.0139657	5.1426	Csf2rb
ENSMUSG00000079419_Ms4a6c	0.348967	-2.24852	4.87107	1.11949e-06	0.0197679	4.81117	Ms4a6c
ENSMUSG00000104554_Gm4610	0.347073	-2.12209	5.5851	2.36986e-08	0.00041847	8.50398	Gm4610
ENSMUSG00000038152_5033430I15Rik	0.345522	-5.15686	5.00569	5.61952e-07	0.00992296	5.4689	5033430I15Rik
ENSMUSG00000035441_Myo1d	0.338883	-6.04572	4.97563	6.5644e-07	0.0115914	5.32048	Myo1d
ENSMUSG00000058173_Smco4	0.338652	-2.90895	6.97852	3.08818e-12	5.4531e-08	17.1568	Smco4
ENSMUSG00000038371_Sbf2	0.330449	-3.35916	6.2379	4.53499e-10	8.00789e-06	12.3198	Sbf2
ENSMUSG00000029603_Dtx1	0.326851	-1.48265	5.71734	1.09938e-08	0.000194129	9.24308	Dtx1
ENSMUSG00000026770_Il2ra	0.322601	-4.13231	5.13787	2.80802e-07	0.0049584	6.13218	Il2ra
ENSMUSG00000015474_Ppt2	0.320819	-5.09661	6.80245	1.06127e-11	1.87399e-07	15.9581	Ppt2
ENSMUSG00000028217_Cdh17	0.320687	-3.70246	4.70757	2.52572e-06	0.0445992	4.03635	Cdh17
ENSMUSG00000022329_Stk3	0.312172	-3.23707	6.224	4.95476e-10	8.74911e-06	12.2342	Stk3
ENSMUSG00000007867_Ift43	0.304772	-4.93421	4.88027	1.06856e-06	0.0188687	4.85556	Ift43
ENSMUSG00000111422_1700027J07Rik	0.295995	-3.22243	5.38912	7.17063e-08	0.00126619	7.44034	1700027J07Rik
ENSMUSG00000015305_Sash1	0.290778	-6.03941	4.72904	2.27312e-06	0.0401388	4.13658	Sash1
ENSMUSG00000027074_Slc43a3	0.278383	-3.95165	4.8512	1.23757e-06	0.021853	4.71558	Slc43a3
ENSMUSG00000028071_Sh2d2a	0.277378	-2.70885	4.955	7.29959e-07	0.0128896	5.21913	Sh2d2a
ENSMUSG00000022895_Ets2	0.276659	-3.05421	5.2874	1.25531e-07	0.00221663	6.90324	Ets2
ENSMUSG00000000958_Slc7a7	0.275532	-3.65311	5.3306	9.90834e-08	0.00174961	7.13009	Slc7a7
ENSMUSG00000011008_Mcoln2	0.273753	-2.0219	5.11306	3.20278e-07	0.00565547	6.00633	Mcoln2
ENSMUSG00000086706_Gm15848	0.267653	-3.07018	5.06093	4.21377e-07	0.00744068	5.744	Gm15848
ENSMUSG00000003526_Prodh	0.266123	-4.96499	4.79137	1.66984e-06	0.0294861	4.43016	Prodh
ENSMUSG00000078771_Evi2a	0.2607	-1.60289	5.31245	1.09461e-07	0.00193287	7.03457	Evi2a
ENSMUSG00000034438_Gbp8	0.254597	-4.1573	4.92525	8.50072e-07	0.0150106	5.07375	Gbp8
ENSMUSG00000027360_Hdc	0.252965	-5.33515	4.69817	2.64468e-06	0.0466998	3.99258	Hdc
ENSMUSG00000025584_Pde8a	0.248749	-3.23298	4.79274	1.65844e-06	0.0292848	4.43668	Pde8a
ENSMUSG00000015340_Cybb	0.24862	0.34562	5.87245	4.37058e-09	7.71757e-05	10.1319	Cybb
ENSMUSG00000057315_Arhgap24	0.244639	-1.46634	4.97887	6.45537e-07	0.0113989	5.33647	Arhgap24
ENSMUSG00000032177_Pde4a	0.242593	-2.99074	4.75857	1.96499e-06	0.0346977	4.2752	Pde4a
ENSMUSG00000027555_Car13	0.233527	-5.20762	4.87031	1.1238e-06	0.019844	4.8075	Car13
ENSMUSG00000004110_Cacna1e	0.233241	-1.67351	5.41182	6.3196e-08	0.00111591	7.5616	Cacna1e
ENSMUSG00000032028_Nxpe2	0.232476	-2.77052	5.85796	4.76845e-09	8.42012e-05	10.0479	Nxpe2
ENSMUSG00000020085_Aifm2	0.225539	-5.359	4.96592	6.90106e-07	0.0121859	5.27273	Aifm2
ENSMUSG00000029602_Rasal1	0.219926	-3.49778	5.3089	1.11614e-07	0.00197088	7.0159	Rasal1
ENSMUSG00000031137_Fgf13	0.219331	-4.41139	4.71598	2.42381e-06	0.0427996	4.07553	Fgf13
ENSMUSG00000068874_Selenbp1	0.218297	-4.78113	4.849	1.25135e-06	0.0220964	4.70502	Selenbp1
ENSMUSG00000034707_Gns	0.21721	-0.983772	7.17633	7.44268e-13	1.31423e-08	18.54	Gns
ENSMUSG00000047669_Msl3l2	0.215106	-4.83568	5.92241	3.23098e-09	5.70526e-05	10.4233	Msl3l2
ENSMUSG00000020732_Rab37	0.208696	-3.87453	4.7909	1.67376e-06	0.0295552	4.42793	Rab37
ENSMUSG00000037636_Slc25a43	0.208037	-5.405	4.72577	2.31e-06	0.04079	4.12127	Slc25a43
ENSMUSG00000024885_Aldh3b1	0.205157	-2.67716	5.84533	5.14412e-09	9.08348e-05	9.9748	Aldh3b1
ENSMUSG00000028173_Wls	0.204953	-1.89821	5.34111	9.35155e-08	0.0016513	7.18556	Wls
ENSMUSG00000044583_Tlr7	0.20447	-2.7975	4.76185	1.93335e-06	0.034139	4.29066	Tlr7
ENSMUSG00000051341_Zfp52	0.202888	-3.19692	5.92632	3.15525e-09	5.57153e-05	10.4462	Zfp52
ENSMUSG00000021190_Lgmn	0.200258	-0.928825	4.75553	1.99475e-06	0.0352234	4.26089	Lgmn
ENSMUSG00000021242_Npc2	0.193364	-0.219694	6.76544	1.37043e-11	2.41991e-07	15.71	Npc2
ENSMUSG00000025277_Abhd6	0.184374	-3.05788	4.95889	7.15495e-07	0.0126342	5.23824	Abhd6
ENSMUSG00000079800_AC125149.3	0.178769	-2.43906	5.06121	4.20752e-07	0.00742964	5.74542	AC125149.3
ENSMUSG00000110344_Gm45716	0.1782	-3.03614	4.71838	2.39541e-06	0.0422982	4.08674	Gm45716
ENSMUSG00000035268_Pkig	0.171802	0.491966	7.14293	9.48953e-13	1.67566e-08	18.3038	Pkig
ENSMUSG00000022901_Cd86	0.171225	-1.98876	6.08557	1.18454e-09	2.09166e-05	11.3919	Cd86
ENSMUSG00000031642_Sh3rf1	0.166439	-4.43707	4.69576	2.67606e-06	0.0472538	3.98137	Sh3rf1
ENSMUSG00000032263_Bckdhb	0.162078	-3.53417	4.96406	6.9673e-07	0.0123029	5.26361	Bckdhb
ENSMUSG00000078546_Zfp995	0.150817	-4.90971	4.71903	2.38777e-06	0.0421632	4.08978	Zfp995
ENSMUSG00000003948_Mmd	0.143351	-3.31781	4.74064	2.1469e-06	0.0379099	4.19094	Mmd
ENSMUSG00000003644_Rps6ka1	0.13639	-2.2024	4.98934	6.11586e-07	0.0107994	5.38806	Rps6ka1
ENSMUSG00000029455_Aldh2	0.127776	0.239613	6.11846	9.64637e-10	1.70336e-05	11.5903	Aldh2
ENSMUSG00000059326_Csf2ra	0.124223	-2.53403	5.04407	4.60218e-07	0.00812652	5.65972	Csf2ra
ENSMUSG00000044339_Alkbh2	0.124067	-2.76226	5.4396	5.41062e-08	0.000955408	7.71069	Alkbh2
ENSMUSG00000037499_Nenf	0.118542	-1.7988	5.53828	3.09777e-08	0.000547004	8.24646	Nenf
ENSMUSG00000023094_Msrb2	0.116702	-3.11488	5.79445	6.97029e-09	0.000123081	9.682	Msrb2
ENSMUSG00000041571_Selenow	0.111126	0.935715	6.60061	4.21018e-11	7.43433e-07	14.6213	Selenow
ENSMUSG00000069041_Slc25a31	0.0648612	-6.90667	8.12252	4.86231e-16	8.58586e-12	25.6872	Slc25a31
ENSMUSG00000076498_Trbc2	0.0599708	-6.90516	5.42198	5.9712e-08	0.00105439	7.61603	Trbc2
ENSMUSG00000108801_Gm39090	0.056013	-6.90682	8.07301	7.29284e-16	1.28777e-11	25.2915	Gm39090
ENSMUSG00000028692_Akr1a1	0.0488509	-0.604492	5.28908	1.24389e-07	0.00219645	6.91201	Akr1a1
ENSMUSG00000069308_Hist1h2bp	0.0484564	-6.90585	5.24359	1.59282e-07	0.0028126	6.67504	Hist1h2bp
ENSMUSG00000051154_Commd3	0.0457824	-0.782155	4.88725	1.03147e-06	0.0182136	4.88925	Commd3
ENSMUSG00000052854_Nrk	0.0308594	-6.90708	5.03899	4.7259e-07	0.00834499	5.63437	Nrk
ENSMUSG00000078611_Gm5901	0.030694	-6.90708	5.01277	5.41661e-07	0.00956465	5.50403	Gm5901
ENSMUSG00000076490_Trbc1	0.0306637	-6.9074	6.72231	1.84301e-11	3.25439e-07	15.4225	Trbc1
ENSMUSG00000105535_Gm43077	0.0303941	-6.9074	6.72228	1.8433e-11	3.25491e-07	15.4223	Gm43077
ENSMUSG00000041710_Trpc5	0.0300319	-6.90741	6.72225	1.84371e-11	3.25563e-07	15.4221	Trpc5
ENSMUSG00000112810_Gm35101	0.0297439	-6.90741	6.72222	1.84405e-11	3.25622e-07	15.4219	Gm35101
ENSMUSG00000096078_Ighv1-62-2	0.029524	-6.90741	6.7222	1.84431e-11	3.25668e-07	15.4218	Ighv1-62-2
ENSMUSG00000111646_Gm40621	0.0294093	-6.90713	5.16938	2.37408e-07	0.00419215	6.29283	Gm40621
ENSMUSG00000095730_Vmn2r29	0.0293272	-6.90708	4.79231	1.66201e-06	0.0293477	4.43464	Vmn2r29
ENSMUSG00000020695_Mrc2	0.02918	-6.90707	4.73284	2.23099e-06	0.0393948	4.15438	Mrc2
ENSMUSG00000020892_Aloxe3	0.0291453	-6.90742	6.72217	1.84477e-11	3.2575e-07	15.4216	Aloxe3
ENSMUSG00000017978_Cadps2	0.0290518	-6.90742	6.72216	1.84489e-11	3.25771e-07	15.4215	Cadps2
ENSMUSG00000084889_Gm12148	0.0289804	-6.90742	6.72215	1.84498e-11	3.25787e-07	15.4215	Gm12148
ENSMUSG00000049604_Hoxb13	0.0289201	-6.90742	6.72214	1.84506e-11	3.258e-07	15.4214	Hoxb13
ENSMUSG00000042581_Thsd7b	0.028859	-6.90742	6.72214	1.84514e-11	3.25814e-07	15.4214	Thsd7b
ENSMUSG00000090017_Gm16213	0.028859	-6.90742	6.72214	1.84514e-11	3.25814e-07	15.4214	Gm16213
ENSMUSG00000079235_Ccdc13	0.0287345	-6.90709	4.7946	1.64321e-06	0.0290158	4.44547	Ccdc13
ENSMUSG00000116579_AC159200.1	0.0283404	-6.90711	4.85768	1.19777e-06	0.0211502	4.74673	AC159200.1
ENSMUSG00000089996_Tmsb15b2	0.0280587	-6.90713	4.95283	7.38143e-07	0.0130341	5.20849	Tmsb15b2
ENSMUSG00000100465_Gm29264	0.0277129	-6.90712	4.81456	1.48734e-06	0.0262635	4.54039	Gm29264
