## Supplemental Table 7 for "Uncontrolled CD21^low^ age-associated and B1 B cell accumulation caused by failure of an EGR2/3 tolerance checkpoint"

### Sheet: Sheet1
Supp Table 8: genes DOWN in dKO follicular B cells relative to WT follicular B cells
	logFC	AveExpr	t	P.Value	adj.P.Val	B	gene
ENSMUSG00000004552_Ctse	-0.83128	-1.57721	-11.1491	9.01402e-29	1.59169e-24	54.4263	Ctse
ENSMUSG00000026482_Rgl1	-0.682325	-4.04043	-6.82696	8.95337e-12	1.58099e-07	16.1231	Rgl1
ENSMUSG00000005125_Ndrg1	-0.676753	-4.23331	-8.05046	8.76458e-16	1.54765e-11	25.112	Ndrg1
ENSMUSG00000020846_Rflnb	-0.674375	-3.53266	-6.6926	2.25782e-11	3.98685e-07	15.2256	Rflnb
ENSMUSG00000042757_Tmem108	-0.649795	-2.62726	-5.3703	7.95912e-08	0.00140542	7.34023	Tmem108
ENSMUSG00000006576_Slc4a3	-0.631935	-5.69772	-7.17115	7.72926e-13	1.36483e-08	18.5033	Slc4a3
ENSMUSG00000074141_Il4i1	-0.568633	-1.74907	-6.06786	1.32247e-09	2.33523e-05	11.2855	Il4i1
ENSMUSG00000070880_Gad1	-0.565283	-5.16	-7.47744	7.93066e-14	1.4004e-09	20.7192	Gad1
ENSMUSG00000027692_Tnik	-0.554317	-3.90899	-8.41023	4.39785e-17	7.76573e-13	28.0346	Tnik
ENSMUSG00000020279_Il9r	-0.506947	-3.2061	-5.91553	3.36865e-09	5.94837e-05	10.383	Il9r
ENSMUSG00000024300_Myo1f	-0.498663	-4.95367	-7.54203	4.84959e-14	8.56341e-10	21.1983	Myo1f
ENSMUSG00000023968_Crip3	-0.478646	-5.14484	-6.8083	1.0191e-11	1.79953e-07	15.9974	Crip3
ENSMUSG00000015597_Zfp318	-0.464529	-0.647731	-8.07734	7.03933e-16	1.243e-11	25.326	Zfp318
ENSMUSG00000093954_Gm16867	-0.460207	-4.11167	-8.51568	1.78638e-17	3.15439e-13	28.9152	Gm16867
ENSMUSG00000074796_Slc4a11	-0.440555	-5.78615	-6.70808	2.0314e-11	3.58705e-07	15.3281	Slc4a11
ENSMUSG00000040899_Ccr6	-0.439057	-2.17787	-5.85608	4.82264e-09	8.51581e-05	10.037	Ccr6
ENSMUSG00000052584_Serp2	-0.417467	-4.34432	-6.14486	8.17358e-10	1.44329e-05	11.7504	Serp2
ENSMUSG00000043102_Qrfp	-0.414992	-4.30633	-4.89698	9.81764e-07	0.017336	4.93635	Qrfp
ENSMUSG00000079853_Klra1	-0.401203	-5.51384	-4.69074	2.74236e-06	0.0484246	3.9581	Klra1
ENSMUSG00000100150_Gm19585	-0.39803	-3.9854	-4.98335	6.30811e-07	0.0111389	5.35851	Gm19585
ENSMUSG00000022899_Slc15a2	-0.39487	-4.46894	-6.38246	1.78577e-10	3.1533e-06	13.2216	Slc15a2
ENSMUSG00000111839_Gm39383	-0.385082	-5.21325	-5.94966	2.73742e-09	4.83374e-05	10.5832	Gm39383
ENSMUSG00000026581_Sell	-0.38318	-0.0656422	-6.15209	7.81031e-10	1.37914e-05	11.7943	Sell
ENSMUSG00000022010_Tsc22d1	-0.381227	-3.0465	-4.98278	6.32646e-07	0.0111713	5.35573	Tsc22d1
ENSMUSG00000005583_Mef2c	-0.374375	0.939949	-8.4965	2.10632e-17	3.71934e-13	28.7541	Mef2c
ENSMUSG00000079445_B3gnt7	-0.372748	-5.56222	-5.64739	1.65391e-08	0.000292048	8.84998	B3gnt7
ENSMUSG00000030413_Pglyrp1	-0.36819	-1.47794	-6.61225	3.89288e-11	6.87405e-07	14.6973	Pglyrp1
ENSMUSG00000024399_Ltb	-0.358942	1.49187	-5.19304	2.09171e-07	0.00369355	6.41406	Ltb
ENSMUSG00000031258_Xkrx	-0.358476	-3.29905	-6.65844	2.84831e-11	5.02955e-07	15.0002	Xkrx
ENSMUSG00000030745_Il21r	-0.354159	-1.23468	-6.73067	1.7403e-11	3.07303e-07	15.4781	Il21r
ENSMUSG00000040276_Pacsin1	-0.35328	-3.51641	-6.92235	4.59357e-12	8.11133e-08	16.7711	Pacsin1
ENSMUSG00000057135_Scimp	-0.352319	-2.22745	-7.33776	2.26544e-13	4.00032e-09	19.6973	Scimp
ENSMUSG00000026879_Gsn	-0.3459	-2.56636	-7.4857	7.44875e-14	1.3153e-09	20.7802	Gsn
ENSMUSG00000020689_Itgb3	-0.342944	-4.26167	-6.09168	1.14031e-09	2.01356e-05	11.4286	Itgb3
ENSMUSG00000000732_Icosl	-0.327202	-1.62854	-4.74741	2.07646e-06	0.0366662	4.22269	Icosl
ENSMUSG00000056413_Adap1	-0.324742	-4.10216	-6.00472	1.95387e-09	3.45015e-05	10.9086	Adap1
ENSMUSG00000037202_Prf1	-0.322161	-5.69509	-5.12954	2.93499e-07	0.00518261	6.08986	Prf1
ENSMUSG00000030691_Fchsd2	-0.320102	-0.0121494	-5.67409	1.41594e-08	0.000250026	8.99948	Fchsd2
ENSMUSG00000025573_6030468B19Rik	-0.305893	-5.30459	-4.98202	6.35144e-07	0.0112154	5.35197	6030468B19Rik
ENSMUSG00000040767_Snrnp25	-0.304251	-1.0926	-6.14503	8.16476e-10	1.44173e-05	11.7514	Snrnp25
ENSMUSG00000026853_Crat	-0.302824	-3.29231	-9.03993	1.7254e-19	3.0467e-15	33.4546	Crat
ENSMUSG00000032698_Lmo2	-0.295418	-0.605471	-6.17677	6.6846e-10	1.18037e-05	11.9447	Lmo2
ENSMUSG00000015316_Slamf1	-0.295104	-2.2439	-5.84947	5.01801e-09	8.8608e-05	9.99873	Slamf1
ENSMUSG00000035919_Bbs9	-0.294897	-3.27156	-5.90851	3.51522e-09	6.20717e-05	10.342	Bbs9
ENSMUSG00000097705_Gm26740	-0.29476	0.271354	-8.07999	6.88886e-16	1.21643e-11	25.3471	Gm26740
ENSMUSG00000028460_Sit1	-0.290618	-3.80462	-7.11007	1.2039e-12	2.12584e-08	18.0724	Sit1
ENSMUSG00000026383_Epb41l5	-0.286943	-4.70043	-6.15922	7.46764e-10	1.31864e-05	11.8377	Epb41l5
ENSMUSG00000104213_Ighd	-0.286401	1.39706	-4.97753	6.50024e-07	0.0114781	5.32986	Ighd
ENSMUSG00000025352_Gdf11	-0.282151	-3.00584	-4.82336	1.42326e-06	0.025132	4.58235	Gdf11
ENSMUSG00000025225_Nfkb2	-0.277026	-1.56099	-6.64903	3.03599e-11	5.36095e-07	14.9384	Nfkb2
ENSMUSG00000032221_Mns1	-0.275413	-3.70338	-5.68313	1.34319e-08	0.000237181	9.05025	Mns1
ENSMUSG00000047604_Frat2	-0.274571	-3.00573	-5.02327	5.12923e-07	0.00905719	5.55612	Frat2
ENSMUSG00000015314_Slamf6	-0.261701	-0.200948	-6.95638	3.61279e-12	6.37947e-08	17.0044	Slamf6
ENSMUSG00000042106_Fam212a	-0.26077	-3.43773	-5.86269	4.63498e-09	8.18444e-05	10.0753	Fam212a
ENSMUSG00000019996_Map7	-0.257697	-3.37204	-6.18454	6.3642e-10	1.12379e-05	11.9922	Map7
ENSMUSG00000025372_Baiap2	-0.255923	-3.75338	-6.28425	3.37105e-10	5.9526e-06	12.6067	Baiap2
ENSMUSG00000005465_Il27ra	-0.255068	-1.70751	-9.07695	1.2308e-19	2.17334e-15	33.7853	Il27ra
ENSMUSG00000038055_Dexi	-0.254429	-2.28646	-6.80851	1.01765e-11	1.79697e-07	15.9988	Dexi
ENSMUSG00000026080_Chst10	-0.254216	-3.96085	-5.36533	8.1814e-08	0.00144467	7.3138	Chst10
ENSMUSG00000017652_Cd40	-0.247819	-1.27844	-5.35061	8.87417e-08	0.001567	7.23582	Cd40
ENSMUSG00000049086_Bmyc	-0.245388	-0.696109	-5.63386	1.78885e-08	0.000315875	8.77452	Bmyc
ENSMUSG00000002007_Srpk3	-0.24493	-1.49774	-7.10636	1.2366e-12	2.18359e-08	18.0463	Srpk3
ENSMUSG00000006731_B4galnt1	-0.244406	-0.737359	-7.68644	1.59131e-14	2.80994e-10	22.2842	B4galnt1
ENSMUSG00000098557_Kctd12	-0.2425	-1.46588	-5.8379	5.3781e-09	9.49665e-05	9.93193	Kctd12
ENSMUSG00000037992_Rara	-0.24183	-1.91709	-5.10042	3.4239e-07	0.00604592	5.94248	Rara
ENSMUSG00000037126_Psd	-0.237735	-4.0186	-5.21145	1.89461e-07	0.00334549	6.50884	Psd
ENSMUSG00000025026_Add3	-0.236382	-0.214898	-4.83068	1.372e-06	0.0242267	4.6173	Add3
ENSMUSG00000055723_Rras2	-0.235595	-1.86259	-6.90338	5.24944e-12	9.26945e-08	16.6415	Rras2
ENSMUSG00000037370_Enpp1	-0.234675	-3.19119	-7.29973	3.00502e-13	5.30626e-09	19.4223	Enpp1
ENSMUSG00000071042_Rasgrp3	-0.234412	-1.00718	-5.2264	1.74792e-07	0.00308648	6.58602	Rasgrp3
ENSMUSG00000021608_Lpcat1	-0.23319	-1.96657	-8.35045	7.29442e-17	1.28805e-12	27.5401	Lpcat1
ENSMUSG00000030748_Il4ra	-0.231342	-1.3907	-7.58719	3.43022e-14	6.05708e-10	21.5356	Il4ra
ENSMUSG00000028874_Fgr	-0.230184	-3.13842	-5.46967	4.56956e-08	0.000806893	7.87294	Fgr
ENSMUSG00000090626_Tex9	-0.22993	-3.035	-5.8983	3.73912e-09	6.60253e-05	10.2824	Tex9
ENSMUSG00000027508_Pag1	-0.228663	-1.33804	-5.67456	1.4121e-08	0.000249349	9.00209	Pag1
ENSMUSG00000022914_Brwd1	-0.227338	-1.58256	-5.04853	4.49617e-07	0.00793935	5.682	Brwd1
ENSMUSG00000022661_Cd200	-0.225638	-1.89529	-5.21798	1.82915e-07	0.00322991	6.54252	Cd200
ENSMUSG00000053931_Cnn3	-0.225011	-1.11561	-5.05333	4.38478e-07	0.00774264	5.70597	Cnn3
ENSMUSG00000024986_Hhex	-0.224924	-0.523688	-5.80665	6.48205e-09	0.00011446	9.75198	Hhex
ENSMUSG00000032035_Ets1	-0.220468	0.481902	-5.54239	3.02615e-08	0.000534358	8.26894	Ets1
ENSMUSG00000024169_Ift140	-0.21676	-2.66284	-6.34141	2.33158e-10	4.1171e-06	12.9634	Ift140
ENSMUSG00000045730_Adrb2	-0.216696	-1.28437	-5.0608	4.21652e-07	0.00744553	5.74338	Adrb2
ENSMUSG00000040466_Blvrb	-0.215312	-0.25318	-5.52688	3.30557e-08	0.000583697	8.18405	Blvrb
ENSMUSG00000062232_Rapgef2	-0.215292	-3.39932	-6.18992	6.1513e-10	1.0862e-05	12.0251	Rapgef2
ENSMUSG00000029254_Stap1	-0.213743	0.228573	-4.8188	1.45616e-06	0.0257128	4.56058	Stap1
ENSMUSG00000002797_Ggct	-0.213518	-1.78202	-8.53252	1.54545e-17	2.72895e-13	29.0568	Ggct
ENSMUSG00000034165_Ccnd3	-0.212862	-0.832691	-5.89331	3.85378e-09	6.805e-05	10.2533	Ccnd3
ENSMUSG00000052013_Btla	-0.210494	-0.501045	-5.85726	4.78861e-09	8.45573e-05	10.0438	Btla
ENSMUSG00000028906_Epb41	-0.207705	-1.8902	-5.71197	1.13457e-08	0.000200343	9.21275	Epb41
ENSMUSG00000037416_Dmxl1	-0.206903	-0.717113	-5.35554	8.63613e-08	0.00152497	7.26191	Dmxl1
ENSMUSG00000056708_Ier5	-0.206637	0.320068	-5.80064	6.7185e-09	0.000118635	9.71746	Ier5
ENSMUSG00000100658_F730311O21Rik	-0.203319	-3.83139	-5.6189	1.95052e-08	0.000344423	8.69127	F730311O21Rik
ENSMUSG00000028078_Dclk2	-0.20239	-3.27086	-6.1469	8.06933e-10	1.42488e-05	11.7628	Dclk2
ENSMUSG00000001248_Gramd1a	-0.19802	-2.11601	-8.98976	2.7212e-19	4.80509e-15	33.0086	Gramd1a
ENSMUSG00000038332_Sesn1	-0.197188	-1.541	-5.27866	1.31661e-07	0.00232487	6.85754	Sesn1
ENSMUSG00000019947_Arid5b	-0.19584	-0.850745	-4.78844	1.69435e-06	0.0299188	4.41628	Arid5b
ENSMUSG00000026639_Lamb3	-0.195342	-1.24126	-5.84319	5.21044e-09	9.2006e-05	9.96245	Lamb3
ENSMUSG00000033885_Pxk	-0.192635	-0.398951	-5.10891	3.27381e-07	0.00578089	5.98535	Pxk
ENSMUSG00000063646_Jakmip1	-0.191807	-1.1216	-5.96895	2.43317e-09	4.29648e-05	10.6969	Jakmip1
ENSMUSG00000032624_Eml4	-0.187665	-0.514195	-6.77818	1.2552e-11	2.21643e-07	15.7952	Eml4
ENSMUSG00000063382_Bcl9l	-0.187294	-2.39963	-6.25204	4.14349e-10	7.31657e-06	12.4072	Bcl9l
ENSMUSG00000076435_Acsf2	-0.187255	-2.19016	-6.63838	3.26305e-11	5.76189e-07	14.8684	Acsf2
ENSMUSG00000035337_Uchl4	-0.186691	-3.94553	-5.20636	1.94719e-07	0.00343836	6.48262	Uchl4
ENSMUSG00000059456_Ptk2b	-0.185026	-1.03966	-6.50795	7.82157e-11	1.38113e-06	14.0211	Ptk2b
ENSMUSG00000024429_Gnl1	-0.183183	-2.33202	-6.83673	8.36524e-12	1.47713e-07	16.1891	Gnl1
ENSMUSG00000052949_Rnf157	-0.18278	-2.69292	-4.96374	6.97882e-07	0.0123232	5.26203	Rnf157
ENSMUSG00000020752_Recql5	-0.182032	-2.67153	-6.49955	8.27004e-11	1.46032e-06	13.9671	Recql5
ENSMUSG00000049313_Sorl1	-0.180598	-0.851868	-5.07695	3.8741e-07	0.00684089	5.82435	Sorl1
ENSMUSG00000027510_Rbm38	-0.180476	-1.03764	-7.31802	2.62385e-13	4.63319e-09	19.5543	Rbm38
ENSMUSG00000096768_Gm47283	-0.18022	-0.410419	-5.91826	3.31334e-09	5.8507e-05	10.399	Gm47283
ENSMUSG00000046982_Tshz1	-0.177928	-2.32298	-5.17988	2.24451e-07	0.00396335	6.34656	Tshz1
ENSMUSG00000042978_Sbk1	-0.177879	-1.36918	-4.89745	9.79395e-07	0.0172942	4.93866	Sbk1
ENSMUSG00000050605_Zfp61	-0.177849	-4.04298	-5.27763	1.32402e-07	0.00233796	6.85216	Zfp61
ENSMUSG00000026594_Ralgps2	-0.176426	0.611987	-5.1971	2.04661e-07	0.0036139	6.43494	Ralgps2
ENSMUSG00000079523_Tmsb10	-0.176168	2.32451	-6.78187	1.22358e-11	2.1606e-07	15.82	Tmsb10
ENSMUSG00000031304_Il2rg	-0.176054	-0.183622	-6.79402	1.12504e-11	1.9866e-07	15.9014	Il2rg
ENSMUSG00000087259_2610035D17Rik	-0.175004	-2.81492	-4.70347	2.57696e-06	0.045504	4.01725	2610035D17Rik
ENSMUSG00000078671_Chd2	-0.17474	-0.556608	-5.32896	9.99781e-08	0.00176541	7.12147	Chd2
ENSMUSG00000111160_Gm48855	-0.171601	-2.19867	-7.19945	6.28693e-13	1.11015e-08	18.7042	Gm48855
ENSMUSG00000018474_Chd3	-0.169804	-1.47531	-4.93367	8.14272e-07	0.0143784	5.11481	Chd3
ENSMUSG00000029270_Fam69a	-0.168144	-1.00827	-5.55228	2.85997e-08	0.000505014	8.32323	Fam69a
ENSMUSG00000008206_Cers4	-0.167593	-1.33372	-5.56611	2.64254e-08	0.000466619	8.39925	Cers4
ENSMUSG00000048924_Ccdc125	-0.166922	-2.86348	-5.18655	2.16576e-07	0.0038243	6.38076	Ccdc125
ENSMUSG00000070691_Runx3	-0.165264	-1.65706	-5.88228	4.11902e-09	7.27336e-05	10.1891	Runx3
ENSMUSG00000050914_Ankrd37	-0.165137	-2.14839	-4.82497	1.41185e-06	0.0249305	4.59002	Ankrd37
ENSMUSG00000075289_Carns1	-0.164134	-2.86565	-4.70103	2.60795e-06	0.0460511	4.00588	Carns1
ENSMUSG00000017386_Traf4	-0.163628	-2.90816	-5.50314	3.78227e-08	0.000667874	8.05459	Traf4
ENSMUSG00000041231_Ublcp1	-0.163469	-1.18798	-4.83128	1.36787e-06	0.0241538	4.62017	Ublcp1
ENSMUSG00000042644_Itpr3	-0.162401	-2.11459	-5.3407	9.37246e-08	0.00165499	7.18342	Itpr3
ENSMUSG00000026915_Strbp	-0.161722	-0.783207	-5.01195	5.43984e-07	0.00960567	5.49995	Strbp
ENSMUSG00000061894_Zscan20	-0.160314	-3.40188	-5.12957	2.93459e-07	0.00518189	6.08999	Zscan20
ENSMUSG00000017485_Top2b	-0.159802	-0.460735	-5.74886	9.13195e-09	0.000161252	9.42178	Top2b
ENSMUSG00000037692_Ahdc1	-0.159428	-2.97312	-4.76586	1.89532e-06	0.0334675	4.30957	Ahdc1
ENSMUSG00000050310_Rictor	-0.159175	-1.62504	-5.17905	2.25446e-07	0.00398093	6.34233	Rictor
ENSMUSG00000038822_Hace1	-0.158487	-3.08904	-4.84108	1.30223e-06	0.0229947	4.66704	Hace1
ENSMUSG00000029191_Rfc1	-0.157486	-1.09841	-5.04168	4.65987e-07	0.0082284	5.64782	Rfc1
ENSMUSG00000074305_Peak1	-0.157111	-2.61684	-6.99021	2.84212e-12	5.01862e-08	17.2375	Peak1
ENSMUSG00000026827_Gpd2	-0.155757	-1.91815	-5.31821	1.0606e-07	0.00187281	7.06484	Gpd2
ENSMUSG00000025949_Pikfyve	-0.154774	-1.51047	-5.19017	2.12417e-07	0.00375085	6.39932	Pikfyve
ENSMUSG00000001588_Acap1	-0.154387	-1.18884	-7.91756	2.56392e-15	4.52736e-11	24.0645	Acap1
ENSMUSG00000025373_Rnf41	-0.152323	-2.37351	-7.16837	7.88741e-13	1.39276e-08	18.4836	Rnf41
ENSMUSG00000040681_Hmgn1	-0.151028	0.34995	-5.40362	6.61506e-08	0.00116809	7.51774	Hmgn1
ENSMUSG00000034751_Mast4	-0.150644	-1.41272	-5.74042	9.59827e-09	0.000169486	9.37381	Mast4
ENSMUSG00000030750_Nsmce1	-0.150587	-0.758844	-5.51561	3.52419e-08	0.000622302	8.12251	Nsmce1
ENSMUSG00000050921_P2ry10	-0.150152	-1.25273	-4.79598	1.63194e-06	0.0288168	4.45202	P2ry10
ENSMUSG00000038147_Cd84	-0.149603	-0.622427	-5.67637	1.39729e-08	0.000246734	9.01224	Cd84
ENSMUSG00000021945_Zmym2	-0.148478	-2.02374	-6.26285	3.86687e-10	6.82812e-06	12.474	Zmym2
ENSMUSG00000026395_Ptprc	-0.146288	1.10033	-5.94713	2.7799e-09	4.90876e-05	10.5683	Ptprc
ENSMUSG00000062075_Lmnb2	-0.144582	-3.61329	-4.70434	2.56608e-06	0.0453119	4.02127	Lmnb2
ENSMUSG00000004535_Tax1bp1	-0.14341	0.276774	-5.55513	2.81378e-08	0.000496858	8.33889	Tax1bp1
ENSMUSG00000026098_Pms1	-0.142029	-2.90077	-5.28306	1.28538e-07	0.00226973	6.88055	Pms1
ENSMUSG00000040123_Zmym5	-0.140707	-1.05581	-5.30919	1.11437e-07	0.00196775	7.01742	Zmym5
ENSMUSG00000037341_Slc9a7	-0.139347	-2.32772	-5.03615	4.79623e-07	0.00846918	5.62026	Slc9a7
ENSMUSG00000031093_Dock11	-0.139185	-1.26804	-6.02047	1.77326e-09	3.13122e-05	11.0023	Dock11
ENSMUSG00000092222_Gm20506	-0.1384	-2.02313	-5.68099	1.36011e-08	0.000240168	9.0382	Gm20506
ENSMUSG00000004936_Map2k1	-0.13783	-1.36645	-5.3317	9.84847e-08	0.00173904	7.1359	Map2k1
ENSMUSG00000026596_Abl2	-0.137729	-2.67859	-5.68404	1.33608e-08	0.000235924	9.05536	Abl2
ENSMUSG00000020009_Ifngr1	-0.136933	-1.153	-5.69821	1.22985e-08	0.000217166	9.13512	Ifngr1
ENSMUSG00000031934_Panx1	-0.136119	-2.35271	-6.33638	2.4088e-10	4.25347e-06	12.9319	Panx1
ENSMUSG00000030019_Fbxl14	-0.135744	-1.89549	-6.00804	1.91434e-09	3.38035e-05	10.9284	Fbxl14
ENSMUSG00000073725_Lmbrd1	-0.135734	-0.393382	-5.47994	4.31246e-08	0.000761494	7.92856	Lmbrd1
ENSMUSG00000029833_Trim24	-0.134759	-1.87138	-5.94857	2.75557e-09	4.86579e-05	10.5768	Trim24
ENSMUSG00000029174_Tbc1d1	-0.1344	-0.726223	-5.31089	1.10405e-07	0.00194953	7.02634	Tbc1d1
ENSMUSG00000021811_Dnajc9	-0.134333	-0.320313	-5.23605	1.65915e-07	0.00292973	6.63595	Dnajc9
ENSMUSG00000091955_Gm9844	-0.133701	-2.94923	-5.42793	5.77572e-08	0.00101988	7.64799	Gm9844
ENSMUSG00000019189_Rnf145	-0.133447	-1.69282	-5.42598	5.83897e-08	0.00103105	7.63753	Rnf145
ENSMUSG00000031176_Dynlt3	-0.132407	-1.25802	-4.90881	9.24439e-07	0.0163237	4.99374	Dynlt3
ENSMUSG00000053536_Cstf2t	-0.1323	-2.73315	-5.34423	9.19219e-08	0.00162316	7.20205	Cstf2t
ENSMUSG00000057229_Dmac2	-0.131568	-1.06693	-4.69051	2.74545e-06	0.0484792	3.95703	Dmac2
ENSMUSG00000032449_Slc25a36	-0.130742	-1.55321	-4.74794	2.07096e-06	0.0365691	4.22521	Slc25a36
ENSMUSG00000097184_4632428C04Rik	-0.130162	-4.63697	-5.33032	9.92366e-08	0.00175232	7.12861	4632428C04Rik
ENSMUSG00000023990_Tfeb	-0.129776	-1.77019	-5.18446	2.19017e-07	0.0038674	6.37003	Tfeb
ENSMUSG00000039530_Tusc3	-0.129584	-2.11678	-5.82351	5.86189e-09	0.000103509	9.8489	Tusc3
ENSMUSG00000028191_Bcl10	-0.128833	-0.396879	-7.16559	8.04823e-13	1.42116e-08	18.4639	Bcl10
ENSMUSG00000096805_Ighv9-1	-0.128132	-6.13489	-4.72106	2.36412e-06	0.0417455	4.09925	Ighv9-1
ENSMUSG00000021365_Nedd9	-0.125407	-0.790018	-4.96689	6.86665e-07	0.0121251	5.2775	Nedd9
ENSMUSG00000030374_Strn4	-0.12481	-1.44152	-5.36443	8.22182e-08	0.00145181	7.30907	Strn4
ENSMUSG00000028149_Rap1gds1	-0.122708	-1.69888	-5.73968	9.63988e-09	0.000170221	9.36964	Rap1gds1
ENSMUSG00000020190_Mknk2	-0.122182	-0.519064	-6.66759	2.67686e-11	4.72681e-07	15.0604	Mknk2
ENSMUSG00000040940_Arhgef1	-0.122157	0.263435	-5.35255	8.77998e-08	0.00155037	7.24606	Arhgef1
ENSMUSG00000035399_Oser1	-0.121406	-1.48919	-6.6648	2.72811e-11	4.81729e-07	15.0421	Oser1
ENSMUSG00000022801_Lrch3	-0.120537	-2.10437	-5.27332	1.35546e-07	0.00239347	6.82967	Lrch3
ENSMUSG00000056917_Sipa1	-0.119987	-0.575737	-4.97907	6.4489e-07	0.0113875	5.33743	Sipa1
ENSMUSG00000031537_Ikbkb	-0.119925	-0.296879	-4.78048	1.76277e-06	0.031127	4.37859	Ikbkb
ENSMUSG00000038642_Ctss	-0.119787	0.752158	-7.58184	3.57429e-14	6.31149e-10	21.4955	Ctss
ENSMUSG00000020859_Spag9	-0.119532	-0.761185	-4.73703	2.18543e-06	0.0385904	4.17401	Spag9
ENSMUSG00000022791_Tnk2	-0.118911	-2.86453	-5.1517	2.60894e-07	0.00460686	6.20255	Tnk2
ENSMUSG00000027433_Xrn2	-0.118016	-0.274636	-4.80383	1.56928e-06	0.0277104	4.48931	Xrn2
ENSMUSG00000015745_Plekho1	-0.117002	-0.495489	-4.7909	1.67372e-06	0.0295546	4.42795	Plekho1
ENSMUSG00000021266_Wars	-0.116994	-2.2206	-5.06493	4.12636e-07	0.00728633	5.76404	Wars
ENSMUSG00000033767_Tmem131l	-0.115818	-0.473588	-5.2154	1.85476e-07	0.00327513	6.5292	Tmem131l
ENSMUSG00000021236_Entpd5	-0.115483	-2.62053	-5.08579	3.69821e-07	0.0065303	5.86877	Entpd5
ENSMUSG00000030527_Crtc3	-0.112242	-1.55691	-5.56655	2.63582e-08	0.000465433	8.4017	Crtc3
ENSMUSG00000037318_Traf3ip3	-0.112089	-0.0630881	-4.84403	1.28301e-06	0.0226554	4.6812	Traf3ip3
ENSMUSG00000000420_Galnt1	-0.111912	-1.08361	-5.81268	6.25325e-09	0.00011042	9.78661	Galnt1
ENSMUSG00000020640_Itsn2	-0.111901	-0.453077	-5.11721	3.13319e-07	0.00553259	6.02735	Itsn2
ENSMUSG00000021133_Susd6	-0.111529	-1.81277	-5.37919	7.57671e-08	0.0013379	7.38748	Susd6
ENSMUSG00000058446_Znrf2	-0.109602	-1.47405	-4.87944	1.07308e-06	0.0189485	4.85154	Znrf2
ENSMUSG00000028015_Ctso	-0.108946	-0.447151	-5.35664	8.5836e-08	0.00151569	7.26776	Ctso
ENSMUSG00000020817_Rabep1	-0.108859	-1.84743	-5.0573	4.29472e-07	0.00758361	5.72581	Rabep1
ENSMUSG00000024431_Nr3c1	-0.10841	-0.994914	-4.94634	7.63122e-07	0.0134752	5.17672	Nr3c1
ENSMUSG00000036282_Naa30	-0.108293	-2.44172	-5.15067	2.62334e-07	0.00463229	6.19728	Naa30
ENSMUSG00000060427_Zfp868	-0.104009	-2.64428	-5.07336	3.9479e-07	0.00697121	5.8063	Zfp868
ENSMUSG00000020743_Mif4gd	-0.10064	-0.0248399	-5.25715	1.47995e-07	0.00261329	6.74547	Mif4gd
ENSMUSG00000021597_Slf1	-0.0987538	-1.72307	-4.89376	9.9795e-07	0.0176218	4.92076	Slf1
ENSMUSG00000022965_Ifngr2	-0.0980277	-1.10572	-5.24052	1.61951e-07	0.00285973	6.65912	Ifngr2
ENSMUSG00000001767_Crnkl1	-0.0966893	-2.23682	-5.37439	7.78091e-08	0.00137395	7.36196	Crnkl1
ENSMUSG00000037553_Zdhhc18	-0.0949125	-1.03006	-4.90546	9.40339e-07	0.0166045	4.97747	Zdhhc18
ENSMUSG00000066278_Vps37b	-0.0946386	-1.91396	-5.35234	8.78998e-08	0.00155214	7.24497	Vps37b
ENSMUSG00000028458_Tesk1	-0.0935992	-2.33205	-5.09655	3.49449e-07	0.00617056	5.92296	Tesk1
ENSMUSG00000109781_Gm45509	-0.093217	-2.65967	-5.03968	4.70892e-07	0.00831502	5.63781	Gm45509
ENSMUSG00000023075_Akirin1	-0.0927347	-1.07279	-5.62562	1.8762e-08	0.000331299	8.72865	Akirin1
ENSMUSG00000021495_Fam193b	-0.0926942	-1.99815	-5.55792	2.76935e-08	0.000489011	8.35419	Fam193b
ENSMUSG00000056268_Dennd1b	-0.092562	-1.01816	-4.95025	7.47951e-07	0.0132073	5.19589	Dennd1b
ENSMUSG00000025572_Tmc6	-0.0923795	-2.13502	-4.77794	1.78513e-06	0.0315218	4.36659	Tmc6
ENSMUSG00000002963_Pnkp	-0.0921168	-1.88818	-5.88771	3.98621e-09	7.03884e-05	10.2207	Pnkp
ENSMUSG00000064181_Rab3ip	-0.0918585	-2.62272	-4.92271	8.612e-07	0.0152071	5.06134	Rab3ip
ENSMUSG00000054452_Aes	-0.0916909	0.282445	-5.10714	3.30442e-07	0.00583494	5.97645	Aes
ENSMUSG00000070304_Scn2b	-0.0908426	-5.51318	-6.68164	2.43286e-11	4.29595e-07	15.1531	Scn2b
ENSMUSG00000015757_Ppil4	-0.090792	-1.08522	-4.99176	6.03984e-07	0.0106651	5.40001	Ppil4
ENSMUSG00000091896_Ube2d2a	-0.0907	-0.245981	-5.7533	8.89578e-09	0.000157082	9.44701	Ube2d2a
ENSMUSG00000028788_Ptp4a2	-0.087938	0.258009	-5.85948	4.72512e-09	8.34362e-05	10.0567	Ptp4a2
ENSMUSG00000003923_Tfam	-0.087794	-0.899045	-6.00767	1.91875e-09	3.38813e-05	10.9261	Tfam
ENSMUSG00000024182_Axin1	-0.0871642	-2.24064	-5.71999	1.08241e-08	0.000191132	9.25807	Axin1
ENSMUSG00000000131_Xpo6	-0.0865337	-1.53343	-4.89139	1.01e-06	0.0178345	4.90931	Xpo6
ENSMUSG00000036461_Elf1	-0.0863425	-0.0155625	-5.61517	1.99307e-08	0.000351937	8.67051	Elf1
ENSMUSG00000070934_Rraga	-0.0844248	-0.894563	-4.98251	6.33551e-07	0.0111872	5.35437	Rraga
ENSMUSG00000027339_Rassf2	-0.0837283	-1.09698	-5.40693	6.49417e-08	0.00114674	7.53544	Rassf2
ENSMUSG00000057367_Birc2	-0.0833727	-1.01793	-6.03161	1.65545e-09	2.92319e-05	11.0686	Birc2
ENSMUSG00000072772_Grcc10	-0.0821511	-1.17569	-5.2337	1.68033e-07	0.00296713	6.6238	Grcc10
ENSMUSG00000031352_Hccs	-0.0820374	-2.49205	-4.93947	7.90457e-07	0.0139579	5.14314	Hccs
ENSMUSG00000014959_Gorasp2	-0.0804815	-1.54806	-4.73035	2.2585e-06	0.0398805	4.14273	Gorasp2
ENSMUSG00000024969_Mark2	-0.0795179	-1.1086	-5.03556	4.81105e-07	0.00849535	5.61731	Mark2
ENSMUSG00000022529_Zfp263	-0.0795068	-1.81339	-5.30138	1.16302e-07	0.00205366	6.97645	Zfp263
ENSMUSG00000038876_Rnf146	-0.0795052	-1.48731	-5.25376	1.50744e-07	0.00266184	6.72783	Rnf146
ENSMUSG00000022109_Med4	-0.0790206	-1.24079	-5.12503	3.00609e-07	0.00530816	6.06696	Med4
ENSMUSG00000033014_Trim33	-0.0781032	-1.69403	-4.70023	2.61812e-06	0.0462308	4.00218	Trim33
ENSMUSG00000020171_Yeats4	-0.0780995	-0.339602	-5.72972	1.02225e-08	0.000180508	9.31313	Yeats4
ENSMUSG00000038544_Inip	-0.0764321	-1.8829	-5.06195	4.19131e-07	0.00740102	5.74911	Inip
ENSMUSG00000010095_Slc3a2	-0.0752826	-0.984907	-5.92763	3.13018e-09	5.52727e-05	10.4539	Slc3a2
ENSMUSG00000025199_Chuk	-0.0748884	-1.73445	-4.75072	2.0428e-06	0.0360718	4.23824	Chuk
ENSMUSG00000020612_Prkar1a	-0.0740421	-0.58249	-5.00765	5.56247e-07	0.0098222	5.47865	Prkar1a
ENSMUSG00000003199_Mpnd	-0.0722986	-1.93619	-4.99188	6.03585e-07	0.0106581	5.40064	Mpnd
ENSMUSG00000036450_Hif1an	-0.0720095	-1.92332	-4.71667	2.41553e-06	0.0426534	4.07878	Hif1an
ENSMUSG00000020132_Rab21	-0.0712569	-0.00774099	-5.01489	5.35739e-07	0.00946007	5.51454	Rab21
ENSMUSG00000095562_Gm21887	-0.0701896	-4.49639	-5.30359	1.14904e-07	0.00202897	6.98804	Gm21887
ENSMUSG00000030002_Dusp11	-0.0700557	-0.426868	-5.05828	4.27255e-07	0.00754446	5.73076	Dusp11
ENSMUSG00000066900_Suds3	-0.069761	-1.36474	-6.53637	6.47435e-11	1.14324e-06	14.2042	Suds3
ENSMUSG00000022677_Fopnl	-0.0690096	-1.53019	-6.85051	7.59952e-12	1.34192e-07	16.2823	Fopnl
ENSMUSG00000019505_Ubb	-0.0676523	2.25824	-4.71403	2.44711e-06	0.043211	4.06643	Ubb
ENSMUSG00000025147_Mob2	-0.066434	-1.98239	-4.88864	1.0242e-06	0.0180854	4.89599	Mob2
ENSMUSG00000035781_R3hdm4	-0.0633161	-1.22117	-4.74057	2.14769e-06	0.0379239	4.19059	R3hdm4
ENSMUSG00000028249_Sdcbp	-0.0630151	-0.597291	-6.189	6.18732e-10	1.09256e-05	12.0194	Sdcbp
ENSMUSG00000006191_Cdkal1	-0.0621105	-1.90831	-4.75486	2.00144e-06	0.0353415	4.25771	Cdkal1
ENSMUSG00000020076_Ddx50	-0.0600067	-0.637223	-4.69585	2.67486e-06	0.0472327	3.98179	Ddx50
ENSMUSG00000016831_Tox4	-0.0597636	-1.30928	-5.08303	3.75224e-07	0.0066257	5.85491	Tox4
ENSMUSG00000078919_Dpm1	-0.0556439	-1.07781	-4.82544	1.40854e-06	0.024872	4.59226	Dpm1
ENSMUSG00000024826_Dpf2	-0.0542468	-1.59378	-5.09595	3.50554e-07	0.00619008	5.91994	Dpf2
ENSMUSG00000021577_Sdha	-0.0431791	-0.735477	-4.80045	1.59596e-06	0.0281814	4.47326	Sdha
ENSMUSG00000116862_AC114990.2	-0.0254232	-6.90734	-4.81186	1.50755e-06	0.0266204	4.52754	AC114990.2
ENSMUSG00000021364_Elovl2	-0.0217573	-6.9074	-4.81161	1.50947e-06	0.0266542	4.52633	Elovl2
ENSMUSG00000021999_Cpb2	-0.0216061	-6.9074	-4.8116	1.50957e-06	0.026656	4.52626	Cpb2
ENSMUSG00000115037_Gm49262	-0.0214056	-6.90741	-4.81158	1.50971e-06	0.0266584	4.52618	Gm49262
ENSMUSG00000085091_Egfros	-0.0212602	-6.90741	-4.81156	1.50981e-06	0.0266602	4.52611	Egfros
ENSMUSG00000090353_Gm17555	-0.0211006	-6.90741	-4.81155	1.50992e-06	0.0266622	4.52604	Gm17555
ENSMUSG00000026348_Acmsd	-0.0207404	-6.90742	-4.81151	1.51019e-06	0.0266669	4.52587	Acmsd
ENSMUSG00000073152_Gm10475	-0.0201387	-6.90743	-4.81145	1.51067e-06	0.0266754	4.52557	Gm10475
ENSMUSG00000116589_CT030190.1	-0.018906	-6.90745	-4.8113	1.5118e-06	0.0266953	4.52486	CT030190.1
