## Supplemental Table 8 for "Uncontrolled CD21^low^ age-associated and B1 B cell accumulation caused by failure of an EGR2/3 tolerance checkpoint"

### Sheet: FOB_upreg_OL_any
Genes with EGR2 CHIPseq peaks <2kb from TSS and UP (FWER<0.05) in dKO follicular relative to WT follicular B cells
	Gene	FWER	LogFC	Nearest_mm10_peak
1315	Actn1	2.95463e-05	0.705357	chr12:80259643-80259717,chr12:80132881-80132898,chr12:80259513-80259537
2712	Il6st	1.32507e-09	0.524534	chr13:112464203-112464221,chr13:112464225-112464300,chr13:112464347-112464441
2303	Cpd	1.11239e-07	0.4911	chr11:76846923-76846968,chr11:76846509-76846904
6976	Nectin1	5.35824e-08	0.474726	chr9:43743886-43743903
2703	Emb	0.000178711	0.463794	chr13:117220659-117220783,chr13:117221309-117221332
10906	Cyb5r2	9.95465e-06	0.444816	chr7:107758043-107758136,chr7:107757937-107757990
7040	Lysmd2	0.00554661	0.407202	chr9:75625539-75626056,chr9:75626265-75626450
4309	Ctla4	0.0219012	0.390055	chr1:60908990-60909022,chr1:60909026-60909281
3618	Mzb1	5.40341e-16	0.36038	chr18:35649137-35649391
8766	5033430I15Rik	0.00992296	0.345522	chr13:45965213-45965281,chr13:45965319-45965406
8027	Myo1d	0.0115914	0.338883	chr11:80780171-80780215
12213	Smco4	5.4531e-08	0.338652	chr9:15493712-15493853,chr9:15494008-15494192
8846	Sbf2	8.00789e-06	0.330449	chr7:110614823-110614985,chr7:110614692-110614819,chr7:110287970-110288003,chr7:110614684-110614690
5974	Dtx1	0.000194129	0.326851	chr5:120704553-120704694,chr5:120694768-120695119
2965	Stk3	8.74911e-06	0.312172	chr15:35155968-35155990,chr15:35156260-35156294
1130	Mcoln2	0.00565547	0.273753	chr3:146149761-146149842,chr3:146149861-146150034,chr3:146150086-146150130,chr3:146178206-146178274
507	Prodh	0.0294861	0.266123	chr16:18088883-18089172,chr16:18089287-18089298,chr16:18089436-18089471
4160	Pde8a	0.0292848	0.248749	chr7:81213593-81213619,chr7:81214108-81214261
12125	Arhgap24	0.0113989	0.244639	chr5:102481460-102481695,chr5:102668254-102668466
7035	Pde4a	0.0346977	0.242593	chr9:21165801-21165884,chr9:21181461-21181517,chr9:21183909-21183955
5973	Rasal1	0.00197088	0.219926	chr5:120648801-120648939,chr5:120649129-120649144,chr5:120694768-120695119
7816	Gns	1.31423e-08	0.21721	chr10:121365052-121365235
2247	Rab37	0.0295552	0.208696	chr11:115153586,chr11:115154130-115154164,chr11:115154188-115154304
2464	Lgmn	0.0352234	0.200258	chr12:102439555-102439729,chr12:102439766-102439809
4034	Abhd6	0.0126342	0.184374	chr14:8002811-8002877
555	Mmd	0.0379099	0.143351	chr11:90249631-90249805
525	Rps6ka1	0.0107994	0.13639	chr4:133875580-133875676,chr4:133875515-133875578
8565	Nenf	0.000547004	0.118542	chr1:191317879-191317891
3330	Msrb2	0.000123081	0.116702	chr2:19371619-19371759
9771	Selenow	7.43433e-07	0.111126	chr7:15922308-15922452
5514	Akr1a1	0.00219645	0.0488509	chr4:116651634-116651717,chr4:116626993-116627415,chr4:116651347-116651500,chr4:116651271-116651304
11353	Commd3	0.0182136	0.0457824	chr2:18672248-18672259
2224	Mrc2	0.0393948	0.02918	chr11:105292504-105292743,chr11:105292882-105292919
2329	Aloxe3	3.2575e-07	0.0291453	chr11:69126212-69126234,chr11:69126259-69126517,chr11:69134110-69134373,chr11:69135545-69135557

### Sheet: FOB_downreg_OL_any
Genes with EGR2 CHIPseq peaks <2kb from TSS and DOWN (FWER<0.05) in dKO follicular relative to WT follicular B cells
	Gene	FWER	LogFC	Nearest_mm10_peak
4520	Rgl1	1.58099e-07	-0.682325	chr1:152766247-152766309,chr1:152766186-152766234,chr1:152766313-152766556
692	Ndrg1	1.54765e-11	-0.676753	chr15:66969589-66969644,chr15:66969363-66969399
13615	Il4i1	2.33523e-05	-0.568633	chr7:44816247-44816282,chr7:44849072-44849141
5066	Tnik	7.76573e-13	-0.554317	chr3:28263144-28263467,chr3:28263536-28263703
3438	Crip3	1.79953e-07	-0.478646	chr17:46430780-46430818,chr17:46430931-46430935
1360	Zfp318	1.243e-11	-0.464529	chr17:46383529-46383561,chr17:46385284-46385293,chr17:46430780-46430818
15291	Gm16867	3.15439e-13	-0.460207	chr14:69502968-69503325,chr14:69502313-69502318
13734	Slc4a11	3.58705e-07	-0.440555	chr2:130696269-130696352,chr2:130697460-130697567
2821	Tsc22d1	0.0111713	-0.381227	chr14:76414948-76414988,chr14:76415797-76415907,chr14:76415909-76416292
6609	Xkrx	5.02955e-07	-0.358476	chrX:134162395-134162418
6411	Il21r	3.07303e-07	-0.354159	chr7:125603316-125603467,chr7:125603472-125603535,chr7:125603537-125603567
12106	Scimp	4.00032e-09	-0.352319	chr11:70812420-70812613
4721	Gsn	1.3153e-09	-0.3459	chr2:35256402-35256424,chr2:35256427-35256451,chr2:35256818-35256874
2220	Itgb3	2.01356e-05	-0.342944	chr11:104607917-104608007,chr11:104608011-104608470
96	Icosl	0.0366662	-0.327202	chr10:78069318-78069381,chr10:78069922-78069969
6383	Fchsd2	0.000250026	-0.320102	chr7:101095102-101095111,chr7:101108551-101108743,chr7:101108745-101108843,chr7:101108876-101108900,chr7:101110109-101110218,chr7:101296160-101296352
4005	Nfkb2	5.36095e-07	-0.277026	chr19:46304838-46304932,chr19:46305369-46305583
10819	Frat2	0.00905719	-0.274571	chr19:41848086-41848165
9896	Fam212a	8.18444e-05	-0.26077	chr9:107986099-107986112
1879	Map7	1.12379e-05	-0.257697	chr10:20148791-20148950,chr10:20148976-20148999,chr10:20312186-20312216
8733	Dexi	1.79697e-07	-0.254429	chr16:10542952-10543079,chr16:10542935-10542950
16048	Kctd12	9.49665e-05	-0.2425	chr14:102982552-102982704
8705	Rara	0.00604592	-0.24183	chr11:98937210-98937266,chr11:98937668-98937790,chr11:98937871-98938033,chr11:98960486-98960522
8453	Psd	0.00334549	-0.237735	chr19:46317582-46317750,chr19:46318042-46318130,chr19:46328185-46328347,chr19:46317466-46317525
3916	Add3	0.0242267	-0.236382	chr19:53141530-53141567,chr19:53142645-53142680,chr19:53143006-53143147
5603	Fgr	0.000806893	-0.230184	chr4:132973726-132973731,chr4:132976672-132976738
3253	Brwd1	0.00793935	-0.227338	chr16:96082392-96082468,chr16:96081451-96081483,chr16:95990849-95990994,chr16:96082480-96082559
3127	Cd200	0.00322991	-0.225638	chr16:45408805-45408879
11722	Cnn3	0.00774264	-0.225011	chr3:121426431-121426507,chr3:121426524-121426575,chr3:121426651-121426939,chr3:121427001-121427030
3897	Hhex	0.00011446	-0.224924	chr19:37434796-37434846,chr19:37436543-37436564
3537	Ift140	4.1171e-06	-0.21676	chr17:25016040-25016139,chr17:25016144-25016240,chr17:25133306-25133394
9490	Blvrb	0.000583697	-0.215312	chr7:27447772-27447839
12641	Rapgef2	1.0862e-05	-0.215292	chr3:79286713-79286897
399	Ggct	2.72895e-13	-0.213518	chr6:54992881-54993211,chr6:54992581-54992844,chr6:54992847-54992879
7657	Ccnd3	6.805e-05	-0.212862	chr17:47505015-47505057,chr17:47505065-47505173,chr17:47505190-47505330,chr17:47611045-47611211
5620	Epb41	0.000200343	-0.207705	chr4:131921687-131921710,chr4:132048099-132048122,chr4:132049141-132049168,chr4:132049063-132049137
8542	Dmxl1	0.00152497	-0.206903	chr18:49832611-49832767,chr18:49832837-49832887,chr18:49979013-49979126
12064	Ier5	0.000118635	-0.206637	chr1:155099634-155099650
16181	F730311O21Rik	0.000344423	-0.203319	chr1:132342002-132342067
5221	Dclk2	1.42488e-05	-0.20239	chr3:86920239-86920469,chr3:86919749-86920194,chr3:86920834-86920972,chr3:86919591-86919619
181	Gramd1a	4.80509e-15	-0.19802	chr7:31150526-31150672,chr7:31150675-31150728
8831	Sesn1	0.00232487	-0.197188	chr10:41809938-41810186,chr10:41810317-41810467
1858	Arid5b	0.0299188	-0.19584	chr10:68278938-68279045,chr10:68276809-68276915
7576	Pxk	0.00578089	-0.192635	chr14:8098214-8098400,chr14:8114209-8114380
7267	Eml4	2.21643e-07	-0.187665	chr17:83351063-83351285,chr17:83351290-83351399
12762	Bcl9l	7.31657e-06	-0.187294	chr9:44482612-44482828,chr9:44483667-44483879,chr9:44511229-44511285
3656	Gnl1	1.47713e-07	-0.183183	chr17:35979841-35979975,chr17:35980138-35980447
11603	Rnf157	0.0123232	-0.18278	chr11:116335330-116335425,chr11:116413286-116413328,chr11:116412443-116412532
2259	Recql5	1.46032e-06	-0.182032	chr11:115859247-115859290,chr11:115933455-115933523,chr11:115933165-115933387
4989	Rbm38	4.63319e-09	-0.180476	chr2:173020433-173020457,chr2:173022073-173022281,chr2:173022564-173022692,chr2:173022758-173022876
4573	Ralgps2	0.0036139	-0.176426	chr1:156939778-156939907,chr1:156939222-156939425,chr1:156719237-156719312,chr1:156938883-156938925,chr1:156939096-156939220
14181	Tmsb10	2.1606e-07	-0.176168	chr6:72958512-72958564,chr6:72958282-72958330,chr6:72958700-72958873,chr6:72958332-72958433
6625	Il2rg	1.9866e-07	-0.176054	chrX:101268256-101268309,chrX:101268002-101268254
14019	Chd2	0.00176541	-0.17474	chr7:73537830-73537876,chr7:73537668-73537695
1626	Chd3	0.0143784	-0.169804	chr11:69340469-69340498,chr11:69368552-69368624,chr11:69365600-69365749
5813	Fam69a	0.000505014	-0.168144	chr5:107987116-107987160,chr5:107986509-107986668
11031	Ccdc125	0.0038243	-0.166922	chr13:100669709-100669735,chr13:100669758-100670018
13260	Runx3	7.27336e-05	-0.165264	chr4:135152094-135152286,chr4:135152856-135153064,chr4:135153191-135153221,chr4:135153635-135153778,chr4:135153928-135153945
11318	Ankrd37	0.0249305	-0.165137	chr8:45999905-45999920,chr8:46000211-46000222
1500	Traf4	0.000667874	-0.163628	chr11:78165656-78165683
9692	Ublcp1	0.0241538	-0.163469	chr11:44470399-44470559,chr11:44470389-44470397
4733	Strbp	0.00960567	-0.161722	chr2:37703589-37703689,chr2:37703835-37703885
1514	Top2b	0.000161252	-0.159802	chr14:16364986-16365260,chr14:16365831-16366005
8619	Ahdc1	0.0334675	-0.159428	chr4:133012096-133012359,chr4:133045896-133046129,chr4:133084662-133084724
11238	Rictor	0.00398093	-0.159175	chr15:6708352-6708462
9007	Hace1	0.0229947	-0.158487	chr10:45577800-45577872,chr10:45578002-45578157
13654	Peak1	5.01862e-08	-0.157111	chr9:56160621-56160662,chr9:56417884-56418067
4696	Gpd2	0.00187281	-0.155757	chr2:57238094-57238319,chr2:57238322-57238386,chr2:57238390-57238450
4071	Rnf41	1.39276e-08	-0.152323	chr10:128412133-128412269,chr10:128412402-128412424
9555	Hmgn1	0.00116809	-0.151028	chr16:96127579-96127789,chr16:96127191-96127196,chr16:96127410-96127487
7828	Mast4	0.000169486	-0.150644	chr13:103334075-103334497,chr13:102735727-102735833
2790	Zmym2	6.82812e-06	-0.148478	chr14:56886534-56886886,chr14:56887777-56887880,chr14:56888128
12623	Lmnb2	0.0453119	-0.144582	chr10:80916502-80916541,chr10:80916437-80916455
612	Tax1bp1	0.000496858	-0.14341	chr6:52713776-52713782,chr6:52714162-52714243,chr6:52714411-52714431,chr6:52714587-52714630
4351	Pms1	0.00226973	-0.142029	chr1:53297079-53297112
9383	Zmym5	0.00196775	-0.140707	chr14:56811633-56811803,chr14:56811344-56811621
8516	Slc9a7	0.00846918	-0.139347	chrX:20059706-20059819,chrX:20291865-20291985
4574	Abl2	0.000235924	-0.137729	chr1:156558834-156558980,chr1:156558983-156559144
1882	Ifngr1	0.000217166	-0.136933	chr10:19592014-19592029,chr10:19592031-19592069,chr10:19592077-19592326
6096	Fbxl14	3.38035e-05	-0.135744	chr6:119479860-119481098
6063	Trim24	4.86579e-05	-0.134759	chr6:37870862-37870882,chr6:37871555-37871625
5766	Tbc1d1	0.00194953	-0.1344	chr5:64159469-64159566,chr5:64159601-64159871,chr5:64160192-64160219,chr5:64230133-64230156,chr5:64230821-64230832
1730	Rnf145	0.00103105	-0.133447	chr11:44518712-44518945,chr11:44519591-44519634,chr11:44520277-44520301
11672	Cstf2t	0.00162316	-0.1323	chr19:31082820-31082897
7176	Slc25a36	0.0365691	-0.130742	chr9:97110933-97111197,chr9:97110554-97110657
15676	4632428C04Rik	0.00175232	-0.130162	chr16:30008659-30008818
3447	Tfeb	0.0038674	-0.129776	chr17:47737108-47737119,chr17:47737610-47737631,chr17:47737929-47738089,chr17:47739671-47739843,chr17:47739850-47739910,chr17:47792737-47792757
5277	Bcl10	1.42116e-08	-0.128833	chr3:145924624-145924724
6259	Strn4	0.00145181	-0.12481	chr7:16816026-16816148,chr7:16816224-16816254,chr7:16838191-16838352
5257	Rap1gds1	0.000170221	-0.122708	chr3:139075113-139075118,chr3:139074994-139075103,chr3:139074914-139074925
1975	Mknk2	4.72681e-07	-0.122182	chr10:80676258-80676349,chr10:80671965-80671977,chr10:80671979-80672029,chr10:80676504-80676555
8020	Oser1	4.81729e-07	-0.121406	chr2:163419504-163419528,chr2:163420726-163420807,chr2:163419299-163419360
3195	Lrch3	0.00239347	-0.120537	chr16:32914098-32914514,chr16:32914659-32914699
12083	Sipa1	0.0113875	-0.119987	chr19:5663622-5663653
6735	Ikbkb	0.031127	-0.119925	chr8:22706406-22706408,chr8:22706334-22706401
2312	Spag9	0.0385904	-0.119532	chr11:93996009-93996019,chr11:94041818-94041874
3189	Tnk2	0.00460686	-0.118911	chr16:32644837-32644905,chr16:32644957-32645056,chr16:32658430-32658449,chr16:32658914-32658947,chr16:32659334-32659370
4958	Xrn2	0.0277104	-0.118016	chr2:147013169-147013230,chr2:147013554-147013646
1374	Plekho1	0.0295546	-0.117002	chr3:95995957-95996011,chr3:95995537-95995727,chr3:95995868-95995895
2503	Wars	0.00728633	-0.116994	chr12:108893555-108893628,chr12:108894108-108894268,chr12:108894084-108894106
7550	Tmem131l	0.00327513	-0.115818	chr3:84039479-84040112,chr3:83948293-83948335,chr3:83948413-83948441
2483	Entpd5	0.0065303	-0.115483	chr12:84408514-84408687,chr12:84408908-84408909
6306	Crtc3	0.000465433	-0.112242	chr7:80689042-80689128,chr7:80688264-80688290
60	Galnt1	0.00011042	-0.111912	chr18:24205265-24205402,chr18:24205633
2192	Itsn2	0.00553259	-0.111901	chr12:4592815-4592954,chr12:4592960-4592979,chr12:4593129-4593159,chr12:4593657-4593744,chr12:4768746-4768853
12247	Znrf2	0.0189485	-0.109602	chr6:54816655-54816967
5185	Ctso	0.00151569	-0.108946	chr3:81932610-81932652,chr3:81932795-81932806
2288	Rabep1	0.00758361	-0.108859	chr11:70844629-70845003
3658	Nr3c1	0.0134752	-0.10841	chr18:39490587-39490615,chr18:39489130-39489182,chr18:39489797-39489952,chr18:39491213-39491321,chr18:39489190-39489353
8225	Naa30	0.00463229	-0.108293	chr14:49172006-49172111
2255	Mif4gd	0.00261329	-0.10064	chr11:115612415-115612510,chr11:115612872-115612888,chr11:115612909-115612979,chr11:115612826-115612850,chr11:115612083-115612200
2639	Slf1	0.0176218	-0.0987538	chr13:77135396-77135560,chr13:77135158-77135192
3270	Ifngr2	0.00285973	-0.0980277	chr16:91547003-91547008,chr16:91547723-91547761
256	Crnkl1	0.00137395	-0.0966893	chr2:145934514-145934596,chr2:145934361-145934479
8582	Zdhhc18	0.0166045	-0.0949125	chr4:133633039-133633218,chr4:133599735-133599796
12911	Vps37b	0.00155214	-0.0946386	chr5:124032300-124032469
5393	Tesk1	0.00617056	-0.0935992	chr4:43442335-43442368,chr4:43443546-43443697,chr4:43443699-43443787
12011	Dennd1b	0.0132073	-0.092562	chr1:138963435-138963564,chr1:138963566-138963841,chr1:138963844-138963927
4150	Tmc6	0.0315218	-0.0923795	chr11:117779714-117779791,chr11:117780622-117780673,chr11:117774280-117774396,chr11:117780821-117781183,chr11:117781460-117781537
12853	Rab3ip	0.0152071	-0.0918585	chr10:116950100-116950355,chr10:116949975-116950097
11784	Aes	0.00583494	-0.0916909	chr10:81560813-81560821,chr10:81561017-81561053,chr10:81561104-81561333,chr10:81561337-81561355
1380	Ppil4	0.0106651	-0.090792	chr10:7792889-7792894,chr10:7792897-7792923,chr10:7793042-7793092
15174	Ube2d2a	0.000157082	-0.0907	chr18:35771527-35771665
5555	Ptp4a2	8.34362e-05	-0.087938	chr4:129818507-129818512,chr4:129819980-129820138
552	Tfam	3.38813e-05	-0.087794	chr10:71238240-71238294,chr10:71237943-71238012
12	Xpo6	0.0178345	-0.0865337	chr7:126200033-126200047,chr7:126199600-126199638,chr7:126199749-126200031
8270	Elf1	0.000351937	-0.0863425	chr14:79481087-79481300,chr14:79482152-79482156
4910	Rassf2	0.00114674	-0.0837283	chr2:132029661-132029695,chr2:132021149-132021204,chr2:132029142-132029248
13457	Grcc10	0.00296713	-0.0821511	chr6:124740805,chr6:124740910-124740931
1296	Gorasp2	0.0398805	-0.0804815	chr2:70661599-70661779,chr2:70704506-70704595
3887	Mark2	0.00849535	-0.0795179	chr19:7340956-7341349,chr19:7295586-7295594,chr19:7278209-7278214,chr19:7277976-7278207
3069	Zfp263	0.00205366	-0.0795068	chr16:3743984-3744207,chr16:3744212-3744244
9024	Rnf146	0.00266184	-0.0795052	chr10:29361739-29361968
7372	Trim33	0.0462308	-0.0781032	chr3:103279509-103279569,chr3:103279572-103279738
8912	Inip	0.00740102	-0.0764321	chr4:59783803-59783964,chr4:59805553-59805746
1090	Slc3a2	5.52727e-05	-0.0752826	chr19:8714234-8714256,chr19:8713461-8713788,chr19:8713864-8714023,chr19:8714074-8714133,chr19:8714135-8714229
2180	Prkar1a	0.0098222	-0.0740421	chr11:109650445-109650601,chr11:109650963-109650980,chr11:109651705-109651781
456	Mpnd	0.0106581	-0.0722986	chr17:56008891-56008893,chr17:56009122-56009184
3137	Fopnl	1.34192e-07	-0.0690096	chr16:14317284-14317565
1764	Ubb	0.043211	-0.0676523	chr11:62551582-62551691
8105	R3hdm4	0.0379239	-0.0633161	chr10:79916998-79917050,chr10:79914779-79914886,chr10:79920966-79921255
1914	Ddx50	0.0472327	-0.0600067	chr10:62650746-62650771,chr10:62651205-62651251,chr10:62651141-62651203
1469	Tox4	0.0066257	-0.0597636	chr14:52279429-52279484,chr14:52279558-52279613,chr14:52279723-52279740
3812	Dpf2	0.00619008	-0.0542468	chr19:5912539-5912569,chr19:5912344-5912412,chr19:5893676-5893786
2627	Sdha	0.0281814	-0.0431791	chr13:74350287-74350435,chr13:74317297-74317375,chr13:74349972-74350000,chr13:74350020-74350088
2540	Elovl2	0.0266542	-0.0217573	chr13:41220722
